# Machine Learning-based Phenotypic Imaging to Characterise the Targetable Biology of *Plasmodium falciparum* Male Gametocytes for the Development of Transmission-Blocking Antimalarials

**DOI:** 10.1101/2023.04.22.537818

**Authors:** Oleksiy Tsebriy, Andrii Khomiak, Celia Miguel-Blanco, Penny C. Sparkes, Maurizio Gioli, Marco Santelli, Edgar Whitley, Francisco-Javier Gamo, Michael J. Delves

## Abstract

Preventing parasite transmission from humans to mosquitoes is recognised to be critical for achieving elimination and eradication of malaria. Consequently developing new antimalarial drugs with transmission-blocking properties is a priority. Large screening campaigns have identified many new transmission-blocking molecules, however little is known about how they target the mosquito-transmissible *Plasmodium falciparum* stage V gametocytes, or how they affect their underlying cell biology. To respond to this knowledge gap, we have developed a machine learning image analysis pipeline to characterise and compare the cellular phenotypes generated by transmission-blocking molecules during male gametogenesis. Using this approach, we studied 40 molecules, categorising their activity based upon timing of action and visual effects on the organisation of tubulin and DNA within the cell. Our data both proposes new modes of action and corroborates existing modes of action of identified transmission-blocking molecules. Furthermore, the characterised molecules provide a new armoury of tool compounds to probe gametocyte cell biology and the generated imaging dataset provides a new reference for researchers to correlate molecular target or gene deletion to specific cellular phenotype. Our analysis pipeline is not optimised for a specific organism and could be applied to any fluorescence microscopy dataset containing cells delineated by bounding boxes, and so is extendible to any disease model.
