## Supplementary Table S1 for "Machine Learning-based Phenotypic Imaging to Characterise the Targetable Biology of *Plasmodium falciparum* Male Gametocytes for the Development of Transmission-Blocking Antimalarials"

### Sheet: Sheet1
Supplementary Table S1 - Screening of molecules in the PfDGFA at 2µM with 24h preincubation with gametocytes prior to induction of gametogenesis. Hits were selected based upon >50% inhibition in either the male or female readout in at least 3 independent biological replicates. (Activity: D (MF) = dual; M = male-biased; F = female-biased)
	% inhibition male (individual replicates)					Average inhibition male (%)	% inhibition female (individual replicates)					Average inhibition female (%)
TCAMS ID	R1	R2	R3	R4	HitlevelM		R1	R2	R3	R4	HitlevelF		Activity
TCMDC-138099	102	102.66	99.46	102.4	4	101.63	94.26	88.02	100.92	92.04	4	93.81	D
TCMDC-124278	101.78	100.15	99.81	103.56	4	101.325	39.97	75.89	55.64	74.66	3	61.54	D
TCMDC-137783	99.86	101.8	98.62	104.23	4	101.127	41.7	81.4	38.39	72.1	2	58.3975	M
TCMDC-137769	100.69	99.34		103.22	3	101.083	4.84	-7.3	2.68	9.51	0	2.4325	M
TCMDC-125752	99.86	99.6	101.6	102.9	4	100.99	34.41	84.97	45.54	74.15	2	59.7675	M
TCMDC-124805	98.9	100.15	102.19	101.56	4	100.7	35.5	62.7	38.16	86.68	2	55.76	M
TCMDC-138677	99.86	101.25	100.41	100.23	4	100.438	41.79	61	47.47	59.15	2	52.3525	M
TCMDC-134116	98.71	101.37	97.29	104.07	4	100.36	7.47	2.99	-11.3	-6.07	0	-1.7275	M
TCMDC-124345	100.82	101.8	100.41	98.23	4	100.315	27.94	30.27	6.6	14.99	0	19.95	M
TCMDC-138676	101.06	99.22	101.08	99.62	4	100.245	92.01	94.26	102.02	91.33	4	94.905	D
TCMDC-137907	99.65	100.08	97.83	102.96	4	100.13	95.69	91.52	100.49	94.58	4	95.57	D
TCMDC-142296	99.86	101.25	97.43	101.56	4	100.025	71.59	88.39	72.1	89.83	4	80.4775	D
TCMDC-123729	96.83	101.8	97.29	104.07	4	99.9975	95.07	89.6	99.47	95.11	4	94.8125	D
TCMDC-141154	95.42	102.66	95.66	105.19	4	99.7325	92.45	91.31	101.09	92.3	4	94.2875	D
TCMDC-124436	99.38	98.5	102.19	98.23	4	99.575	34.23	85.67	53.14	38.86	2	52.975	M
TCMDC-140699	99.38	101.8	98.03	98.9	4	99.5275	34.41	75.04	32.48	82.5	2	56.1075	M
TCMDC-137984	99.86	99.6	98.03	100.23	4	99.43	35.05	49.98	42.36	41.67	0	42.265	M
TCMDC-140017	96.02	100.15	99.22	102.23	4	99.405	37.33	83.03	46.78	81.57	2	62.1775	M
TCMDC-140964	98.76	97.8		101.29	3	99.2833	34.04	38.56	28.73	43.54	0	36.2175	M
TCMDC-137452	93.44	99.86		104.51	3	99.27	57.8	55.18	31.85	45.86	2	47.6725	M
TCMDC-138754	101.78	100.15	98.03	96.9	4	99.215	31.77	61.93	47.47	53.86	2	48.7575	M
TCMDC-137840	101.06	99.65	94.58	101.29	4	99.145	66.79	47.19	50.34	52.54	3	54.215	D
TCMDC-124011	99.38	99.6	98.62	98.9	4	99.125	29.4	65.73	37.02	54.71	2	46.715	M
TCMDC-142295	98.24	98.79	98.37	100.18	4	98.895	96.38	95.7	93.78	88.85	4	93.6775	D
TCMDC-134371	97.3	98.36	99.46	100.18	4	98.825	90.82	84.04	96.41	89.7	4	90.2425	D
TCMDC-124263	98.42	100.15	99.22	96.9	4	98.6725	38.42	72.01	48.37	64.6	2	55.85	M
TCMDC-142246	98.24	102.23	94.58	99.62	4	98.6675	93.63	94.74	102.7	94.91	4	96.495	D
TCMDC-137282	98.27	99.86		97.42	3	98.5167	58.05	52.18	59.05	54.76	4	56.01	D
TCMDC-131838	96.5	98.5	97.43	100.9	4	98.3325	40.15	88.47	49.96	67.42	2	61.5	M
TCMDC-141982	97.3	97.08	98.37	100.18	4	98.2325	88.2	68.32	90.38	80.18	4	81.77	D
TCMDC-137853	97.94	96.29	96.84	101.56	4	98.1575	38.42	85.67	35.32	42.27	1	50.42	M
TCMDC-141753	97.46	97.94	95.65	101.56	4	98.1525	37.05	78.14	44.17	65.54	2	56.225	M
TCMDC-138022	102	101.37	97.29	91.83	4	98.1225	52.61	60.02	91.91	50.58	4	63.78	D
TCMDC-138757	97.94	97.39	96.84	99.56	4	97.9325	32.59	83.19	30.67	89.75	2	59.05	M
TCMDC-139099	97.46	98.5	96.84	98.9	4	97.925	38.69	75.2	46.9	73.13	2	58.48	M
TCMDC-140744	98.24	100.94	95.66	96.28	4	97.78	91.07	96.18	101	93.93	4	95.545	D
TCMDC-131967	97.94	96.29	95.05	101.56	4	97.71	34.5	58.12	28.06	43.8	1	41.12	M
TCMDC-137875	96.82	93.7		102.58	3	97.7	43.49	31.96	28.32	30.15	0	33.48	M
TCMDC-138400	97.3	95.79	97.83	99.62	4	97.635	57.3	70.72	63.77	69.49	4	65.32	D
TCMDC-137838	98.42	97.94	92.67	100.9	4	97.4825	37.69	83.11	36.68	72.45	2	57.4825	M
TCMDC-134117	98.24	100.08	93.49	97.95	4	97.44	-4.08	-6.48	-13.08	6.51	0	-4.2825	M
TCMDC-135038	93.13	99.05	99.22	98.23	4	97.4075	2.24	10.64	4.33	39.12	0	14.0825	M
TCMDC-134835	96.82	100.37		94.85	3	97.3467	6.31	4.57	-8.25	-3.2	0	-0.1425	M
TCMDC-138482	97.46	95.74	95.65	100.23	4	97.27	32.68	38.18	28.51	13.2	0	28.1425	M
TCMDC-141973	98.9	96.84	100.41	92.9	4	97.2625	28.85	62.55	43.72	35.88	1	42.75	M
TCMDC-137982	95.89	96.65	96.2	100.18	4	97.23	76.09	79.03	92.76	83.76	4	82.91	D
TCMDC-125539	100.34	97.39	95.65	94.9	4	97.07	39.33	92.19	35.09	73.47	2	60.02	M
TCMDC-135684	96.5	95.19	98.03	98.23	4	96.9875	8.44	-5.35	15.68	19.77	0	9.635	M
TCMDC-135185	97.46	96.84	98.03	95.56	4	96.9725	8.25	-2.79	-10.19	19.51	0	3.695	M
TCMDC-141698	94.09	97.94	94.46	100.9	4	96.8475	36.78	68.91	40.32	66.31	2	53.08	M
TCMDC-123491	96.02	93.54	98.62	98.9	4	96.77	24.57	17.54	26.81	45.25	0	28.5425	M
TCMDC-133800	94.57	96.84	98.62	96.9	4	96.7325	6.8	20.02	-10.42	12.35	0	7.1875	M
TCMDC-137944	97.3	98.79	92.95	97.4	4	96.61	76.96	76.08	80.86	77.05	4	77.7375	D
TCMDC-132838	96.02	97.39	93.27	98.9	4	96.395	24.75	19.25	17.61	33.83	0	23.86	M
TCMDC-137869	99.65	93.21	90.78	101.85	4	96.3725	93.45	91.86	100.15	88.2	4	93.415	D
TCMDC-134115	97.3	97.08	88.61	101.85	4	96.21	-7.26	-13.13	-26.85	-9.98	0	-14.305	M
TCMDC-138493	93.54	99.22	91.87	100.18	4	96.2025	58.73	66.26	72.61	64.07	4	65.4175	D
TCMDC-134123	93.92	95.75		98.71	3	96.1267	-2.18	-9.86	9.66	2.48	0	0.025	M
TCMDC-134114	97.94	97.39	96.24	92.9	4	96.1175	11.17	7.38	-4.97	3.4	0	4.245	M
TCMDC-137908	95.05	98.5	92.67	98.23	4	96.1125	36.87	52.54	42.13	30.68	1	40.555	M
TCMDC-137803	93.13	96.29	92.07	102.9	4	96.0975	33.59	49.2	5.92	68.87	1	39.395	M
TCMDC-139749	97.31	94.73		96.14	3	96.06	32.69	28.81	22.65	32.62	0	29.1925	M
TCMDC-125835	94.09	97.39	90.88	101.56	4	95.98	39.51	84.9	15.34	62.73	2	50.62	M
TCMDC-123880	98.9	92.43	99.81	92.23	4	95.8425	12.35	-4.26	22.72	0.07	0	7.72	M
TCMDC-132871	94.09	98.5	90.29	100.23	4	95.7775	24.11	17.31	40.54	19.17	0	25.2825	M
TCMDC-137946	97.3	85.49	96.2	104.07	4	95.765	82.77	73.95	88.76	84.81	4	82.5725	D
TCMDC-137549	96.36	94.5	92.41	99.62	4	95.7225	14.9	-10.39	20.16	28.74	0	13.3525	M
TCMDC-138967	93.07	93.64	96.75	99.07	4	95.6325	88.33	86.51	97.6	78.81	4	87.8125	D
TCMDC-124478	96.83	90.64	96.75	97.95	4	95.5425	-1.27	-8.53	24.24	-4.9	0	2.385	M
TCMDC-139725	100.59	98.36	91.32	91.83	4	95.525	90.82	87.33	93.35	96.87	4	92.0925	D
TCMDC-123475	96.5	97.39	96.24	91.56	4	95.4225	38.69	78.3	43.61	50.71	2	52.8275	M
TCMDC-137839	96.36	82.49	98.92	102.96	4	95.1825	59.67	75.53	91.23	88.33	4	78.69	D
TCMDC-141802	95.37	96.27		93.56	3	95.0667	46.88	46.25	38.01	33.3	0	41.11	M
TCMDC-138079	92.96	99.86		92.27	3	95.03	28.22	26.84	21.91	25.22	0	25.5475	M
TCMDC-140369	96.02	97.94	95.05	90.9	4	94.9775	22.11	80.01	27.72	75.6	2	51.36	M
TCMDC-137529	95.86	94.22		94.85	3	94.9767	61.76	48.44	39.33	54.46	2	50.9975	M
TCMDC-123787	93.07	94.07	97.83	94.06	4	94.7575	29.82	30.03	14.89	57.62	1	33.09	M
TCMDC-134149	95.05	100.7	85.53	97.56	4	94.71	17.55	16.3	5.92	15.67	0	13.86	M
TCMDC-123509	102.74	94.64	101.6	79.56	4	94.635	35.32	76.83	44.97	45	1	50.53	M
TCMDC-134690	97.46	96.29	83.15	100.9	4	94.45	26.21	79.62	20.68	73.04	2	49.8875	M
TCMDC-139632	95.53	96.29	95.05	90.9	4	94.4425	23.29	24.76	10.58	17.12	0	18.9375	M
TCMDC-137621	98.42	97.39	81.96	99.56	4	94.3325	37.51	55.33	53.94	41.42	2	47.05	M
TCMDC-137952	96.83	78.2	100	100.74	4	93.9425	87.33	77.04	99.47	93.93	4	89.4425	D
TCMDC-134164	95.42	93.64	90.24	95.17	4	93.6175	-3.77	5.05	-16.91	4.88	0	-2.6875	M
TCMDC-134292	96.83	85.06	98.37	94.06	4	93.58	54.24	48.22	79.24	66.03	3	61.9325	D
TCMDC-137796	89.29	100.7	81.96	102.23	4	93.545	29.67	73.41	9.78	40.91	1	38.4425	M
TCMDC-137895	86.5	96.22	96.2	94.61	4	93.3825	58.73	87.19	98.62	74.64	4	79.795	D
TCMDC-140737	100.12	82.49	96.2	94.61	4	93.355	56.86	54.8	56.2	81.09	4	62.2375	D
TCMDC-124285	96.34	94.73		88.41	3	93.16	48.15	58.62	44.84	50.12	2	50.4325	M
TCMDC-139007	92.65	101.25	81.96	95.56	4	92.855	33.23	61.46	33.28	62.13	2	47.525	M
TCMDC-136000	92.65	93.54	86.12	98.9	4	92.8025	29.49	30.03	30.1	56.85	1	36.6175	M
TCMDC-138634	89.79	91.5	89.7	100.18	4	92.7925	-5.33	-7.3	-18.78	0.25	0	-7.79	M
TCMDC-134165	89.77	95.74	93.27	92.23	4	92.7525	-8.06	-1.47	-18.71	10.9	0	-4.335	M
TCMDC-137884	96.98	95.74	80.17	97.56	4	92.6125	33.5	62.47	56.66	75.94	3	57.1425	D
TCMDC-124594	97.46	91.88	93.27	86.89	4	92.375	37.78	51.3	58.82	51.39	3	49.8225	D
TCMDC-137759	95.89	74.76	97.83	100.18	4	92.165	86.27	68.32	88.17	86.83	4	82.3975	D
TCMDC-142289	89.58	90.63		96.14	3	92.1167	51.73	63.24	34.73	48.7	2	49.6	M
TCMDC-131270	90.06	96.78		89.05	3	91.9633	48.09	61.85	32.34	35.61	1	44.4725	M
TCMDC-137169	101.06	70.04	96.75	99.07	4	91.73	87.14	61.25	97.26	102.21	4	86.965	D
TCMDC-141699	87.36	93.54	92.07	92.9	4	91.4675	31.68	83.65	37.59	62.05	2	53.7425	M
TCMDC-137816	96.98	94.64	82.55	90.9	4	91.2675	37.42	67.2	26.92	39.63	1	42.7925	M
TCMDC-131267	90.54	94.73		88.41	3	91.2267	49.49	55.55	51.57	50.87	3	51.87	D
TCMDC-140643	94.95	75.62	95.66	98.51	4	91.185	40.19	30.37	25.77	39.95	0	34.07	M
TCMDC-135395	86.97	89.78	92.41	95.17	4	91.0825	-6.26	-3.39	1.2	-15.33	0	-5.945	M
TCMDC-133809	93.61	92.99	92.07	84.89	4	90.89	-7.15	3.88	6.15	-11.52	0	-2.16	M
TCMDC-137752	93.13	93.54	85.53	90.9	4	90.775	37.87	48.35	18.18	48.24	0	38.16	M
TCMDC-137763	94.57	96.29	73.03	98.9	4	90.6975	47.62	73.88	28.51	71.85	2	55.465	M
TCMDC-140741	92.17	91.88	76	100.23	4	90.07	41.15	41.21	34.87	61.88	1	44.7775	M
TCMDC-137961	98.71	73.91	95.12	92.39	4	90.0325	91.7	57.69	93.35	91.65	4	83.5975	D
TCMDC-135052	96.36	76.91	98.37	88.49	4	90.0325	75.65	22.83	60.71	86.11	3	61.325	D
TCMDC-137300	98.24	69.19	95.66	96.84	4	89.9825	80.58	49.59	93.78	84.02	3	76.9925	D
TCMDC-125701	86.97	88.49	88.07	95.73	4	89.815	43.93	49.93	47.11	70.92	1	52.9725	M
TCMDC-134946	94.09	93.54	87.31	82.89	4	89.4575	6.61	22.97	13.07	-6.74	0	8.9775	M
TCMDC-133929	91.69	95.74	68.27	101.56	4	89.315	35.96	59.75	37.25	59.91	2	48.2175	M
TCMDC-134479	89.29	88.03	76	103.56	4	89.22	16.91	9.08	-0.43	14.57	0	10.0325	M
TCMDC-137281	95.89	76.05	90.24	93.5	4	88.92	94.01	96.39	97.86	90.48	4	94.685	D
TCMDC-141987	92.17	96.84	63.5	102.23	4	88.685	43.98	75.12	21.25	69.12	2	52.3675	M
TCMDC-134144	93.61	91.88	82.55	86.23	4	88.5675	12.35	10.48	10.69	0.76	0	8.57	M
TCMDC-137317	92.65	95.74	68.27	96.23	4	88.2225	30.13	82.72	13.07	36.39	1	40.5775	M
TCMDC-131829	84.62	83.77	88.61	95.73	4	88.1825	83.83	92.27	106.44	88.46	4	92.75	D
TCMDC-123993	91.21	88.58	87.91	84.89	4	88.1475	49.36	82.96	66.19	52.33	3	62.71	D
TCMDC-137340	90.73	96.29	68.27	95.56	4	87.7125	35.23	64.18	31.12	50.96	2	45.3725	M
TCMDC-137905	87.36	94.09	74.81	93.56	4	87.455	35.05	68.45	30.78	35.62	1	42.475	M
TCMDC-137791	89.29	96.84	68.86	93.56	4	87.1375	37.05	68.99	17.16	66.56	2	47.44	M
TCMDC-141399	80.88	94.22		85.83	3	86.9767	0.18	26.54	2.43	9.14	0	9.5725	M
TCMDC-133842	86.4	95.19	71.84	92.9	4	86.5825	16.82	54.32	18.64	31.1	1	30.22	M
TCMDC-134120	83.52	87.47	86.12	88.89	4	86.5	24.66	16.77	-0.09	58.38	1	24.93	M
TCMDC-137201	82.27	73.91	94.58	92.95	4	85.9275	46.68	45.54	67	64.47	2	55.9225	M
TCMDC-133932	90.73	95.74	68.86	86.89	4	85.555	37.33	59.52	32.03	25.9	1	38.695	M
TCMDC-135858	80.39	88.58		86.47	3	85.1467	22.73	28.74	18.7	21.85	0	23.005	M
TCMDC-137502	95.42	67.47	87.53	90.16	4	85.145	79.71	44.85	78.56	83.96	3	71.77	D
TCMDC-134547	91.69	93.54	80.17	74.89	4	85.0725	9.35	-1.86	-8.04	0.67	0	0.03	M
TCMDC-139270	90.73	89.13	63.5	92.9	4	84.065	37.14	80.55	50.87	69.89	3	59.6125	D
TCMDC-139790	92.17	97.94	51	92.9	4	83.5025	27.76	70.46	24.42	27.01	1	37.4125	M
TCMDC-137631	71.02	87.47	73.62	100.9	4	83.2525	36.32	84.27	33.73	34.68	1	47.25	M
TCMDC-138226	84.96	79.21	71.24	96.9	4	83.0775	20.83	40.9	39.52	12.86	0	28.5275	M
TCMDC-141382	83.21	85.92	82.11	80.15	4	82.8475	-10.88	1.14	15.57	-3.92	0	0.4775	M
TCMDC-134840	90.25	88.58	59.93	92.23	4	82.7475	22.93	34.46	25.56	7.83	0	22.695	M
TCMDC-137942	76.79	90.23	64.69	98.9	4	82.6525	30.13	41.91	19.09	50.45	1	35.395	M
TCMDC-137848	89.77	97.39	50.41	92.9	4	82.6175	32.5	68.76	22.95	45.34	1	42.3875	M
TCMDC-137843	82.08	91.33	58.15	98.9	4	82.615	31.86	65.11	18.75	37.84	1	38.39	M
TCMDC-132253	86.4	83.62	70.65	89.56	4	82.5575	31.4	42.92	13.87	24.37	0	28.14	M
TCMDC-132864	79.19	89.68	65.88	94.9	4	82.4125	25.75	24.6	-15.76	47.38	0	20.4925	M
TCMDC-137324	91.19	51.16	86.45	97.95	4	81.6875	79.9	68.25	84	85.46	4	79.4025	D
TCMDC-137455	90.72	46.01	86.99	101.29	3	81.2525	53.55	33.67	30.78	44.58	1	40.645	M
TCMDC-132837	79.19	83.62	67.67	94.23	4	81.1775	20.01	34.23	47.69	20.53	0	30.615	M
TCMDC-139866	85.92	95.74	43.86	97.56	3	80.77	34.05	54.79	6.72	45.08	1	35.16	M
TCMDC-140680	55.5	95.36	94.04	77.92	4	80.705	91.26	95.36	104.23	93.02	4	95.9675	D
TCMDC-131281	68.79	95.24		77.46	3	80.4967	30.33	62.36	35.47	31.05	1	39.8025	M
TCMDC-140674	38.81	100.15	83.74	98.9	3	80.4	32.22	85.83	16.59	72.87	2	51.8775	M
TCMDC-133941	88.32	92.43	55.77	84.89	4	80.3525	37.24	64.02	33.85	67.84	2	50.7375	M
TCMDC-137198	79.92	73.48	84.82	81.82	4	80.01	31.07	36.76	8.34	48.75	0	31.23	M
TCMDC-124568	84.96	81.96	68.86	84.23	4	80.0025	24.57	60.53	22.15	43.29	1	37.635	M
TCMDC-134163	77.11	88.92	73.43	80.15	4	79.9025	1.67	-23.43	-4.15	7.03	0	-4.72	M
TCMDC-123927	87.84	83.62	64.69	82.23	4	79.595	27.94	44.55	10.69	72.02	1	38.8	M
TCMDC-132105	90.72	47.3	81.02	99.07	3	79.5275	47.43	29.41	59.69	72.03	2	52.14	M
TCMDC-138718	85.44	80.31	66.48	84.23	4	79.115	33.32	87.07	38.5	37.16	1	49.0125	M
TCMDC-132052	84.48	78.11	62.91	90.9	4	79.1	34.77	45.4	2.4	23.18	0	26.4375	M
TCMDC-138172	88.85	73.05	57.71	96.28	4	78.9725	62.73	51.78	39.88	65.97	3	55.09	D
TCMDC-137966	79.19	94.09	56.36	86.23	4	78.9675	28.58	44.31	7.74	20.11	0	25.185	M
TCMDC-137832	82.08	88.58	58.74	86.23	4	78.9075	24.2	35.7	11.71	20.02	0	22.9075	M
TCMDC-125420	74.11	77.3		84.54	3	78.65	55.24	57.82	63	48.03	3	56.0225	D
TCMDC-124120	81.6	92.43	47.43	92.9	3	78.59	36.05	58.9	20.34	72.1	2	46.8475	M
TCMDC-137199	76.17	71.33	84.28	81.82	4	78.4	20.52	14.32	18.46	25.41	0	19.6775	M
TCMDC-139087	83.04	72.6	78.98	78.89	4	78.3775	18.37	40.36	9.22	47.73	0	28.92	M
TCMDC-137975	77.98	89.09		67.8	3	78.29	52.11	52.03	14.43	37.63	2	39.05	M
TCMDC-124132	68.79	80.88		85.19	3	78.2867	1.14	-7.59	23.88	2.48	0	4.9775	M
TCMDC-132480	73.42	79.21	67.67	91.56	4	77.965	30.67	36.71	36.34	41.59	0	36.3275	M
TCMDC-124255	84.62	58.46	78.31	87.38	4	77.1925	-2.2	3.68	-22.09	2.99	0	-4.405	M
TCMDC-132781	90.73	89.13	77.79	50.22	4	76.9675	7.16	16.3	1.61	11.41	0	9.12	M
TCMDC-123493	75.83	91.88	53.98	85.56	4	76.8125	41.52	55.02	20.68	33.92	1	37.785	M
TCMDC-125142	73.42	80.86	61.72	90.9	4	76.725	36.41	54.17	18.18	27.52	1	34.07	M
TCMDC-138621	65.25	90.78	52.79	96.9	4	76.43	12.81	13.12	8.19	31.36	0	16.37	M
TCMDC-141754	81.6	91.33	46.24	86.23	3	76.35	25.02	29.03	12.96	19.17	0	21.545	M
TCMDC-131560	79.67	76.45	56.96	91.56	4	76.16	35.78	37.25	26.58	73.13	1	43.185	M
TCMDC-140777	74.38	79.76	56.36	93.56	4	76.015	23.47	23.59	26.92	56.25	1	32.5575	M
TCMDC-132055	71.02	87.47	61.72	83.56	4	75.9425	20.56	62.39	-1.34	27.95	1	27.39	M
TCMDC-137786	70.73	70.12		86.47	3	75.7733	36.72	37.82	37.36	36.14	0	37.01	M
TCMDC-132860	80.15	80.86	48.03	89.56	3	74.65	8.62	-1.16	-31.87	-13.65	0	-9.515	M
TCMDC-125247	86.88	67.09	80.17	64.22	4	74.59	56.37	85.75	26.35	85.4	3	63.4675	D
TCMDC-138399	82.08	79.21	51	85.56	4	74.4625	29.76	34.61	23.63	16.87	0	26.2175	M
TCMDC-124514	82.08	75.9	86.72	52.89	4	74.3975	48.17	73.8	37.48	68.1	2	56.8875	M
TCMDC-132262	68.79	74.73		79.39	3	74.3033	21.9	32.77	30.7	16.99	0	25.59	M
TCMDC-137950	86.97	39.58	73.97	95.73	3	74.0625	72.09	47.8	62.58	79.46	3	65.4825	D
TCMDC-135398	92.13	14.69	87.53	101.85	3	74.05	76.9	69.56	72.61	86.63	4	76.425	D
TCMDC-133141	71.5	74.25	68.86	81.56	4	74.0425	30.49	51.45	11.14	42.78	1	33.965	M
TCMDC-137965	86.03	43.87	73.97	91.28	3	73.7875	46.43	48.63	51.53	48.49	1	48.77	M
TCMDC-138218	64.43	64.89	77.23	86.27	4	73.205	84.21	86.64	91.48	89.89	4	88.055	D
TCMDC-135853	70.53	83.77	62.05	76.25	4	73.15	9.03	11.37	36.4	5.27	0	15.5175	M
TCMDC-140123	73.42	76.45	55.17	83.56	4	72.15	26.66	30.89	14.78	10.05	0	20.595	M
TCMDC-140940	72.88	64.89	73.97	76.81	4	72.1375	-7.45	1.21	-11.98	15.77	0	-0.6125	M
TCMDC-132872	71.02	81.96	37.91	97.56	3	72.1125	24.57	32.75	21.13	42.87	0	30.33	M
TCMDC-135322	76.64	80.34	78.85	52.33	4	72.04	-9.82	-5.17	-4.07	-16.96	0	-9.005	M
TCMDC-140553	58.52	81.41	51.6	94.9	4	71.6075	23.2	35	20.57	42.27	0	30.26	M
TCMDC-132012	87.91	18.98	87.53	91.83	3	71.5625	53.05	51.72	56.97	64.07	4	56.4525	D
TCMDC-133349	80.39	82.42		51.05	3	71.2867	0.18	11.31	7.94	17.07	0	9.125	M
TCMDC-141444	62.37	91.33	42.08	88.23	3	71.0025	31.13	13.43	20.34	22.15	0	21.7625	M
TCMDC-137953	72.94	79.21	42.67	88.89	3	70.9275	27.67	58.59	6.72	49.34	1	35.58	M
TCMDC-138615	74.87	67.64	61.12	77.56	4	70.2975	20.19	39.73	10.92	5.27	0	19.0275	M
TCMDC-137813	91.19	48.59	64.22	76.25	3	70.0625	93.63	84.65	92.93	90.8	4	90.5025	D
TCMDC-137808	66.3	59.75	77.77	76.25	4	70.0175	77.46	88.43	80.35	88.72	4	83.74	D
TCMDC-137939	72.94	78.11	51.6	76.89	4	69.885	31.31	72.33	12.73	67.25	2	45.905	M
TCMDC-125258	86.4	73.7	49.81	69.56	3	69.8675	48.35	75.43	37.36	80.29	2	60.3575	M
TCMDC-132865	60.93	79.21	39.1	98.9	3	69.535	27.67	30.97	31.01	27.1	0	29.1875	M
TCMDC-124542	92.13	95.79	86.99	2.25	3	69.29	95.82	96.94	101.68	52.6	4	86.76	D
TCMDC-131272	64.77	76.45	45.65	90.23	3	69.275	25.66	65.96	-3.5	29.48	1	29.4	M
TCMDC-137833	70.54	81.41	47.43	77.56	3	69.235	27.39	40.12	10.35	40.22	0	29.52	M
TCMDC-139750	78.23	75.35	37.91	84.89	3	69.095	25.39	43.23	18.18	15.5	0	25.575	M
TCMDC-138494	83.68	12.97	75.6	100.18	3	68.1075	47.24	33.32	73.71	83.57	2	59.46	M
TCMDC-137827	63.96	84.47		54.27	3	67.5667	45.34	43.83	25.52	33.3	0	36.9975	M
TCMDC-137985	74.29	74.76	56.62	64.01	4	67.42	15.4	-1.95	-11.72	3.64	0	1.3425	M
TCMDC-138569	77.75	73.7	62.31	55.55	4	67.3275	10.71	-0.69	-17.46	46.36	0	9.73	M
TCMDC-132267	62.37	71.5	55.77	79.56	4	67.3	27.94	24.14	4.45	10.9	0	16.8575	M
TCMDC-137795	59	84.72	36.72	86.89	3	66.8325	33.95	50.52	22.95	18.57	1	31.4975	M
TCMDC-138958	71.02	80.31	36.72	78.89	3	66.735	22.47	40.28	-1	34	0	23.9375	M
TCMDC-132869	55.16	84.72	32.55	92.9	3	66.3325	10.81	10.64	-3.38	6.38	0	6.1125	M
TCMDC-137456	75.35	85.27	23.03	81.56	3	66.3025	27.76	49.28	23.97	32.98	0	33.4975	M
TCMDC-137311	58.79	81.63	70.18	54.55	4	66.2875	-8.14	-7.71	21.94	-9.14	0	-0.7625	M
TCMDC-138716	83.52	82.52	34.34	64.22	3	66.15	32.4	83.27	31.46	42.27	1	47.35	M
TCMDC-132829	54.3	64.99		78.75	3	66.0133	11.42	18.71	9.99	8.99	0	12.2775	M
TCMDC-138006	64.43	53.74	70.18	75.14	4	65.8725	42.56	45.68	25.77	40.6	0	38.6525	M
TCMDC-131563	66.77	44.73	65.3	85.71	3	65.6275	37.32	17.13	14.21	41.52	0	27.545	M
TCMDC-138177	54.68	88.03	22.43	95.56	3	65.175	31.22	66.27	17.84	57.19	2	43.13	M
TCMDC-135214	90.73	80.86	65.88	20.88	3	64.5875	22.93	10.01	11.03	36.64	0	20.1525	M
TCMDC-137976	72.41	23.27	76.69	81.82	3	63.5475	50.12	25.36	49.15	39.43	1	41.015	M
TCMDC-132866	59	70.39	32.55	92.23	3	63.5425	18.01	1.56	12.73	13.46	0	11.44	M
TCMDC-138015	58.79	46.87	66.38	81.82	3	63.465	79.77	79.85	90.04	82.26	4	82.98	D
TCMDC-124270	70.06	94.09	69.46	18.88	3	63.1225	25.21	42.84	20.91	55.82	1	36.195	M
TCMDC-132244	62.37	59.37	51.6	78.89	4	63.0575	21.56	25.22	8.76	45.42	0	25.24	M
TCMDC-123912	83.04	83.62	12.91	71.56	3	62.7825	23.75	8	0.7	4.08	0	9.1325	M
TCMDC-132361	57.2	77.3		53.63	3	62.71	37.42	44.63	27.99	35.76	0	36.45	M
TCMDC-124286	79.19	80.86	1	84.89	3	61.485	35.96	46.33	18.86	71.34	1	43.1225	M
TCMDC-135365	62.55	72.62	63.67	46.21	3	61.2625	-7.57	14.59	-10.28	-4.44	0	-1.925	M
TCMDC-132047	56.6	62.13	45.65	80.23	3	61.1525	11.53	34.77	7.63	17.55	0	17.87	M
TCMDC-137500	69.1	68.74	26.6	76.23	3	60.1675	13.63	6.37	-5.31	22.07	0	9.19	M
TCMDC-132093	52.75	60.47	37.91	88.23	3	59.84	28.12	48.35	50.08	47.81	1	43.59	M
TCMDC-139805	59.48	70.39	21.24	86.89	3	59.5	22.11	36.24	9.33	29.91	0	24.3975	M
TCMDC-138075	51.88	71.14		51.05	3	58.0233	19.28	23.17	11.55	13.1	0	16.775	M
TCMDC-137810	71.94	35.72	59.34	64.57	3	57.8925	69.85	71.41	85.36	66.55	4	73.2925	D
TCMDC-137820	46.11	65.32	51.2	67.35	3	57.495	77.9	77.59	77.37	70.79	4	75.9125	D
TCMDC-123794	63.33	40.09	55.77	69.56	3	57.1875	29.67	52.62	40.77	72.27	2	48.8325	M
TCMDC-133144	64.77	56.07	37.31	70.22	3	57.0925	23.02	29.41	21.36	13.12	0	21.7275	M
TCMDC-133143	66.69	77.01	31.36	52.89	3	56.9875	22.47	48.66	13.41	55.4	1	34.985	M
TCMDC-135550	81.6	80.86	54.58	6.21	3	55.8125	-3.78	2.02	-14.62	0.16	0	-4.055	M
TCMDC-138391	62.55	24.56	53.91	79.59	3	55.1525	39.63	44.99	32.57	31.67	0	37.215	M
TCMDC-140011	60.93	60.47	33.74	61.56	3	54.175	39.33	48.97	-6.79	25.9	0	26.8525	M
TCMDC-133868	65.73	57.17	18.27	71.56	3	53.1825	0.6	36.71	-10.76	34.51	0	15.265	M
TCMDC-137955	58.52	83.07	-7.92	78.89	3	53.14	13.45	49.82	-9.85	5.36	0	14.695	M
TCMDC-140133	50.35	60.47	47.43	52.89	3	52.785	13.27	27.16	3.54	9.96	0	13.4825	M
TCMDC-132245	59	59.37	27.19	60.22	3	51.445	7.8	20.88	-17	30.85	0	10.6325	M
TCMDC-131271	51.28	27.99	62.05	62.34	3	50.915	16.84	15.62	9.02	24.5	0	16.495	M
TCMDC-132065	69.12	2.25	65.3	65.12	3	50.4475	14.03	8.35	-5.77	27.89	0	11.125	M
TCMDC-123865	50.83	50.56	23.62	75.56	3	50.1425	18.19	4.04	-8.72	-3.16	0	2.5875	M
TCMDC-124677	55.16	53.86	20.65	57.55	3	46.805	33.32	44.78	20.79	14.99	0	28.47	M
TCMDC-132867	51.31	52.21	9.93	71.56	3	46.2525	11.99	8.93	0.36	60	1	20.32	M
TCMDC-125849	38.6	27.56	59.34	65.12	2	47.655	91.01	79.03	103.04	100.13	4	93.3025	F
TCMDC-137354	49.4	35.29	55.54	71.25	2	52.87	83.33	80.26	90.97	96.48	4	87.76	F
TCMDC-141070	-8.83	-11.48	48.49	54	1	20.545	71.78	79.1	95.82	87.74	4	83.61	F
TCMDC-137979	55.5	16.84	46.87	48.99	1	42.05	76.53	85.2	82.3	83.89	4	81.98	F
TCMDC-137811	37.19	41.29	47.41	43.43	0	42.33	72.34	74.84	74.82	79.79	4	75.4475	F
TCMDC-131802	49.39	66.54	27.79	72.89	2	54.1525	51.09	62.94	66.53	85.4	4	66.49	F
TCMDC-139020	35.31	8.25	36.02	43.43	0	30.7525	51.43	47.94	52.46	56.9	3	52.1825	F
TCMDC-134447	23.91	5.92	12.31	2.21	0	11.0875	33.41	67.2	31.46	78.5	2	52.6425	0
TCMDC-136302	57.38	-3.76	42.53	62.34	2	39.6225	52.49	46.43	48.47	54.43	2	50.455	0
TCMDC-141931	42.66	59.92	3.39	40.22	1	36.5475	32.22	79.31	19.66	64.52	2	48.9275	0
TCMDC-134085	43.62	51.66	36.72	44.22	1	44.055	28.85	38.8	50.64	70.48	2	47.1925	0
TCMDC-135397	45.54	71.5	40.29	71.56	2	57.2225	19.28	62.32	58.02	47.98	2	46.9	0
TCMDC-139875	37.37	52.76	18.27	73.56	2	45.49	28.94	52.23	7.06	50.88	2	34.7775	0
TCMDC-132301	61.14	27.56	44.15	79.59	2	53.11	47.56	47.32	42.6	73.59	1	52.7675	0
TCMDC-137972	40.95	2.25	60.96	84.04	2	47.05	37.88	34.7	36.74	62.64	1	42.99	0
TCMDC-137750	40.74	83.07	8.15	84.23	2	54.0475	35.78	52.93	19.43	48.15	1	39.0725	0
TCMDC-135867	-5.89	30.72	-10.3	17.55	0	8.02	32.4	58.9	22.84	37.24	1	37.845	0
TCMDC-132251	-12.62	-9.51	-24	8.21	0	-9.48	26.66	61.31	26.13	31.1	1	36.3	0
TCMDC-132217	10.45	-0.69	7.55	38.22	0	13.8825	25.93	53.86	15.68	46.36	1	35.4575	0
TCMDC-138968	28.72	84.17	22.43	66.89	2	50.5525	34.14	56.34	23.74	21.56	1	33.945	0
TCMDC-141804	17.66	20.25	-28.76	37.55	0	11.675	27.94	35.62	6.6	61.96	1	33.03	0
TCMDC-136190	46.02	38.43	15.89	54.22	1	38.64	29.03	66.89	9.1	20.11	1	31.2825	0
TCMDC-135685	77.75	59.37	32.55	-12.46	2	39.3025	13.27	38.65	19.77	50.37	1	30.515	0
TCMDC-137355	36.89	73.15	-1.38	40.22	1	37.22	27.67	74.11	5.58	8.94	1	29.075	0
TCMDC-141782	45.06	51.11	27.79	64.22	2	47.045	14.45	26.85	2.29	69.97	1	28.39	0
TCMDC-132066	42.66	53.86	1.6	56.22	2	38.585	23.11	53.86	5.47	16.27	1	24.6775	0
TCMDC-132223	-0.6	0.41	2.19	-9.79	0	-1.9475	23.47	12.73	4.56	54.2	1	23.74	0
TCMDC-138186	33.05	54.96	-9.11	66.89	2	36.4475	19.37	21.96	2.06	50.62	1	23.5025	0
TCMDC-132269	7.09	15.84	-13.28	18.21	0	6.965	14.91	30.97	-7.47	55.06	1	23.3675	0
TCMDC-133718	-0.6	50.56	-25.78	49.55	1	18.4325	11.17	54.32	8.76	10.05	1	21.075	0
TCMDC-139800	25.84	91.33	-13.88	77.56	2	45.2125	18.83	55.41	1.84	5.62	1	20.425	0
TCMDC-131932	4.31	12.97	31.68	1.14	0	12.525	3.29	9.1	58.33	1.75	1	18.1175	0
TCMDC-134083	41.22	42.84	34.93	36.88	0	38.9675	28.3	45.32	44.74	16.44	0	33.7	0
TCMDC-140112	41.7	34.03	26	45.55	0	36.82	35.69	32.98	28.74	35.96	0	33.3425	0
TCMDC-140114	53.72	42.29	39.69	57.55	2	48.3125	26.21	34.54	29.76	41.84	0	33.0875	0
TCMDC-133866	12.77	-8.91	24.64	21.17	0	12.4175	26.89	34.01	41.75	27.5	0	32.5375	0
TCMDC-124453	15.74	-7.3	8.74	17.55	0	8.6825	36.32	32.29	27.15	34.09	0	32.4625	0
TCMDC-133923	48.46	12.97	59.88	89.61	2	52.73	30.89	42.66	27.38	27.63	0	32.14	0
TCMDC-137957	-0.85	10.83	-3.56	3.36	0	2.445	39.31	21.59	32.57	34.22	0	31.9225	0
TCMDC-134684	47.95	65.43	25.41	71.56	2	52.5875	24.11	40.43	24.2	37.75	0	31.6225	0
TCMDC-134448	5.17	5.92	-15.66	-8.46	0	-3.2575	30.76	33.06	36.12	24.97	0	31.2275	0
TCMDC-137963	35.93	42.29	2.19	25.55	0	26.49	24.29	46.17	23.74	29.4	0	30.9	0
TCMDC-132234	15.26	18.05	1	34.88	0	17.2975	25.39	40.98	5.24	45.93	0	29.385	0
TCMDC-138474	25.36	38.43	-12.09	25.55	0	19.3125	38.42	46.41	13.41	18.15	0	29.0975	0
TCMDC-132221	3.07	10.64		19.49	0	11.0667	30.14	37.9	27.49	20.66	0	29.0475	0
TCMDC-131561	46.99	59.37	11.12	74.22	2	47.925	27.94	47.88	9.1	30.51	0	28.8575	0
TCMDC-140111	38.35	48.58		14.34	0	33.7567	31.67	33.06	20.92	26.64	0	28.0725	0
TCMDC-135499	15.74	14.74	14.1	9.54	0	13.53	23.11	39.66	16.37	32.89	0	28.0075	0
TCMDC-136165	21.03	19.15	11.72	55.55	1	26.8625	28.03	29.65	20.68	33.32	0	27.92	0
TCMDC-133140	37.85	54.41	14.1	54.89	2	40.3125	25.57	34.38	7.97	43.12	0	27.76	0
TCMDC-137453	11.42	21.35	-4.95	33.55	0	15.3425	21.1	28.95	29.31	27.35	0	26.6775	0
TCMDC-132229	12.38	11.98	8.74	9.54	0	10.66	21.47	32.44	7.4	45.25	0	26.64	0
TCMDC-132294	-26.41	12.18		1.46	0	-4.25667	28.22	24.57	29.3	24.17	0	26.565	0
TCMDC-132830	34.97	34.58	16.48	60.22	1	36.5625	19.83	28.02	8.19	49.77	0	26.4525	0
TCMDC-137897	24.88	29.07	-14.47	54.22	1	23.425	24.66	41.91	-5.31	43.21	0	26.1175	0
TCMDC-139360	68.14	46.7	33.74	64.89	2	53.3675	27.48	28.09	10.8	36.13	0	25.625	0
TCMDC-131277	17.18	17.49	18.86	31.55	0	21.27	31.86	25.84	42.81	1.44	0	25.4875	0
TCMDC-136244	7.57	13.64	-1.38	14.21	0	8.51	21.38	48.74	5.13	24.45	0	24.925	0
TCMDC-141443	61.61	12.12	28.43	57.89	2	40.0125	19.9	31.75	29.59	18.31	0	24.8875	0
TCMDC-140467	-0.12	8.13	-13.28	18.88	0	3.4025	22.29	45.71	2.97	28.29	0	24.815	0
TCMDC-132582	70.73	68.58		-32.67	2	35.5467	25.6	19.14	29.8	22.23	0	24.1925	0
TCMDC-135122	31.6	36.23	5.77	52.89	1	31.6225	17.09	37.56	12.85	28.89	0	24.0975	0
TCMDC-140062	41.7	47.8	-5.54	54.89	1	34.7125	25.93	28.79	21.36	19.77	0	23.9625	0
TCMDC-138856	32.07	54.73		39.46	1	42.0867	24.2	25.37	27.49	18.41	0	23.8675	0
TCMDC-135866	24.88	20.8	0.41	58.89	1	26.245	27.03	36.71	20.57	10.9	0	23.8025	0
TCMDC-137824	29.68	54.96	-0.78	46.22	1	32.52	22.47	35.39	5.36	30.85	0	23.5175	0
TCMDC-141177	42.66	50.56	28.39	48.22	1	42.4575	22.11	11.18	12.85	47.73	0	23.4675	0
TCMDC-137844	38.13	1.39	0.24	61.79	1	25.3875	25.64	21.18	6.39	40.28	0	23.3725	0
TCMDC-134121	40.76	54.22		53.63	2	49.5367	22.86	28.3	24.04	18.04	0	23.31	0
TCMDC-125432	-19.83	7.58	-49.59	-25.8	0	-21.91	27.39	19.79	14.66	30.93	0	23.1925	0
TCMDC-135496	10.45	12.54	-16.85	18.21	0	6.0875	29.49	25.07	7.97	28.97	0	22.875	0
TCMDC-142206	9.49	0.41	6.36	28.21	0	11.1175	27.03	25.22	-3.38	40.74	0	22.4025	0
TCMDC-141449	49.87	50.01	28.39	64.89	2	48.29	24.38	17.7	9.78	34.17	0	21.5075	0
TCMDC-137479	56.6	77.01	-27.57	45.55	2	37.8975	27.57	40.67	-3.04	19.77	0	21.2425	0
TCMDC-137914	10.45	-2.34	-10.9	23.55	0	5.19	24.57	28.79	15	14.74	0	20.775	0
TCMDC-139047	26.75	56.79		40.75	1	41.43	11.49	37.31	19.28	14.82	0	20.725	0
TCMDC-132862	46.58	-13.2	56.62	89.05	2	44.7625	21.08	27.7	13.19	20.92	0	20.7225	0
TCMDC-137713	17.18	2.62	2.19	-36.47	0	-3.62	16.36	19.02	30.55	16.44	0	20.5925	0
TCMDC-132121	33.43	5.25	31.14	56.78	1	31.65	13.84	31.06	22.88	12.25	0	20.0075	0
TCMDC-124689	48.98	53.71		58.14	2	53.61	20.11	30.28	19.44	9.96	0	19.9475	0
TCMDC-140074	24.88	56.62	-1.97	40.22	1	29.9375	24.29	39.5	8.19	6.72	0	19.675	0
TCMDC-138447	22.95	60.47	-2.57	53.55	2	33.6	22.38	19.71	-11.67	48.07	0	19.6225	0
TCMDC-139286	52.69	-10.63	36.56	43.98	1	30.65	24.95	8.28	18.03	26.78	0	19.51	0
TCMDC-134084	10.32	42.94		7.9	0	20.3867	15.38	19.14	22.15	21.1	0	19.4425	0
TCMDC-132227	32.07	54.73		43.32	1	43.3733	9.89	17.53	31.6	17.37	0	19.0975	0
TCMDC-138336	36.9	57.3		5.32	1	33.1733	19.34	26.18	21.58	9.29	0	19.0975	0
TCMDC-134374	1.8	16.39	-1.38	25.55	0	10.59	15.18	25.15	18.52	16.95	0	18.95	0
TCMDC-138476	-12.59	-3.33	-7.35	-11.66	0	-8.7325	35.57	19.67	-5.52	24.11	0	18.4575	0
TCMDC-137723	-27.62	-19.64	-0.85	0.03	0	-12.02	9.6	14.18	26.62	23.33	0	18.4325	0
TCMDC-123959	15.26	9.23	4.58	-63.14	0	-8.5175	15.64	18.55	12.62	26.07	0	18.22	0
TCMDC-137556	12.38	21.35	3.98	8.21	0	11.48	25.66	27.71	0.48	18.74	0	18.1475	0
TCMDC-132736	48.5	75.76		67.15	2	63.8033	17.11	9.18	23.22	22.3	0	17.9525	0
TCMDC-131280	30.16	37.33	15.29	32.22	0	28.75	16.64	17.15	13.07	24.03	0	17.7225	0
TCMDC-131547	62.08	-4.62	23.55	9.48	1	22.6225	20.33	13.22	33.93	3.31	0	17.6975	0
TCMDC-132379	43.14	51.11	25.41	55.55	2	43.8025	20.56	28.64	25.45	-4.53	0	17.53	0
TCMDC-138409	33.05	88.03	19.46	56.89	2	49.3575	9.35	22.59	19.54	18.57	0	17.5125	0
TCMDC-139867	30.16	38.43	5.77	68.89	1	35.8125	19.83	31.66	17.27	1.18	0	17.485	0
TCMDC-132109	-5.89	8.68	-23.4	-14.46	0	-8.7675	48.81	3.81	-20.3	37.33	0	17.4125	0
TCMDC-132859	10.94	21.9	-9.71	24.88	0	12.0025	18.46	17.08	-13.94	47.21	0	17.2025	0
TCMDC-132833	9.49	22.45	12.31	50.22	1	23.6175	21.1	2.26	25.56	19.08	0	17	0
TCMDC-132241	15.74	-10.06	-7.33	-2.46	0	-1.0275	23.84	38.34	3.43	2.04	0	16.9125	0
TCMDC-132254	57.2	61.91		49.76	2	56.29	16.66	13.14	22.07	14.75	0	16.655	0
TCMDC-133142	43.14	41.74	28.39	53.55	1	41.705	26.85	26.54	12.73	-0.1	0	16.505	0
TCMDC-134044	35.45	49.45	-22.21	28.21	0	22.725	9.44	18.63	-10.99	47.64	0	16.18	0
TCMDC-123657	3.24	9.23	-3.76	12.88	0	5.3975	10.9	7.84	11.03	33.75	0	15.88	0
TCMDC-141663	26.8	25.76	-12.69	-11.79	0	7.02	20.01	14.75	13.53	14.99	0	15.82	0
TCMDC-131284	42.66	64.88	17.67	36.88	1	40.5225	18.37	31.82	6.6	6.47	0	15.815	0
TCMDC-132238	17.66	37.88	-3.76	50.89	1	25.6675	18.46	22.66	-4.86	24.54	0	15.2	0
TCMDC-140491	9.84	16.28		-11.42	0	4.9	11.04	15.48	20.43	13.85	0	15.2	0
TCMDC-137823	24.88	32.37	12.31	38.88	0	27.11	16.91	19.64	3.54	20.53	0	15.155	0
TCMDC-137708	11.42	-5.1	-4.95	-55.8	0	-13.6075	12.72	20.34	7.06	19.85	0	14.9925	0
TCMDC-141171	49.46	66.01		49.76	1	55.0767	12.76	11.16	15.83	19.68	0	14.8575	0
TCMDC-135682	83.78	90.11		34.31	2	69.4	17.11	13.72	13.93	13.63	0	14.5975	0
TCMDC-137928	19.59	7.03	1	-29.13	0	-0.3775	20.19	9.16	26.58	2.29	0	14.555	0
TCMDC-137133	-3.97	-6.2	-1.97	-6.46	0	-4.65	13.72	6.6	2.18	35.28	0	14.445	0
TCMDC-137793	17.18	14.19	-11.5	-9.79	0	2.52	13.9	23.13	7.51	13.12	0	14.415	0
TCMDC-124356	50.91	57.81		-15.93	2	30.93	47.32	-10.74	8.84	11.98	0	14.35	0
TCMDC-139798	47.47	59.37	6.96	68.89	2	45.6725	14.27	31.43	3.2	8.43	0	14.3325	0
TCMDC-131285	13.82	20.8	6.36	28.88	0	17.465	12.35	11.57	15.91	17.29	0	14.28	0
TCMDC-138826	-5.15	-9.87		-18.51	0	-11.1767	12.76	13.65	15.5	15.2	0	14.2775	0
TCMDC-132863	22.95	66.54	12.31	70.22	2	43.005	16.55	19.48	-21.54	42.61	0	14.275	0
TCMDC-134250	-12.14	0.41	-7.92	-29.8	0	-12.3625	14.45	29.49	6.49	6.64	0	14.2675	0
TCMDC-139678	39.07	21.56	19.21	27.85	0	26.9225	15.28	13.77	11.06	16.29	0	14.1	0
TCMDC-132375	25.36	31.27	11.72	56.89	1	31.31	15.73	14.9	4.79	20.45	0	13.9675	0
TCMDC-141402	41.7	66.54	6.36	71.56	2	46.54	22.29	18.78	7.4	7.15	0	13.905	0
TCMDC-135456	-14.54	-11.16	-29.95	-11.79	0	-16.86	10.71	13.51	-9.63	40.74	0	13.8325	0
TCMDC-125237	5.97	19.87		19.49	0	15.11	17.68	12.77	9.09	15.12	0	13.665	0
TCMDC-137837	25.45	0.53	24.64	53.44	1	26.015	13.34	10.2	14.46	16.55	0	13.6375	0
TCMDC-139074	21.69	21.56	27.89	3.92	0	18.765	26.89	16.24	10.21	0.51	0	13.4625	0
TCMDC-141633	40.76	81.91		63.93	2	62.2	14.04	15.04	9.25	15.05	0	13.345	0
TCMDC-137842	35.93	59.92	-0.78	68.22	2	40.8225	16.64	22.04	-7.24	21.81	0	13.3125	0
TCMDC-139278	62.03	72.17		48.48	2	60.8933	23.75	10.5	-1.68	20.43	0	13.25	0
TCMDC-136506	21.03	50.01	-5.54	30.88	1	24.095	17.91	4.66	17.61	12.69	0	13.2175	0
TCMDC-132068	42.18	38.98	19.46	56.89	1	39.3775	18.01	12.19	-2.7	25.31	0	13.2025	0
TCMDC-132834	40.26	78.11	3.39	68.89	2	47.6625	23.29	10.71	8.19	10.13	0	13.08	0
TCMDC-136384	5.65	45.6	-10.3	29.55	0	17.625	17.73	14.28	22.27	-2.06	0	13.055	0
TCMDC-141577	8.05	-2.34	-1.97	2.21	0	1.4875	16.82	19.25	-15.53	31.44	0	12.995	0
TCMDC-137973	31.12	10.33	-3.16	-51.14	0	-3.2125	13.45	-0.38	33.5	1.78	0	12.0875	0
TCMDC-141649	9.49	7.03	-1.38	30.22	0	11.34	20.28	22.12	-13.03	18.4	0	11.9425	0
TCMDC-140969	26.32	33.47	11.12	42.22	0	28.2825	7.52	3.5	2.86	33.32	0	11.8	0
TCMDC-137847	37.37	16.94	-19.23	-31.8	0	0.82	19.55	7.45	6.04	11.33	0	11.0925	0
TCMDC-140220	44.58	68.74	17.67	42.88	1	43.4675	11.81	0.7	11.37	18.83	0	10.6775	0
TCMDC-137871	19.59	28.52	1.6	-3.13	0	11.645	-11.43	13.43	35.43	4.93	0	10.59	0
TCMDC-131275	42.18	37.33	31.36	46.89	0	39.44	26.57	7.61	-14.28	22.32	0	10.555	0
TCMDC-140310	4.04	9.61		4.68	0	6.11	10.27	8.01	9.25	14.37	0	10.475	0
TCMDC-131922	10.45	-3.44	8.74	6.88	0	5.6575	5.34	0.08	31.46	4.34	0	10.305	0
TCMDC-125653	42.82	33.57	52.29	40.64	1	42.33	8.6	14.25	3.33	14.98	0	10.29	0
TCMDC-137940	-8.77	-7.85	-9.11	-15.13	0	-10.215	11.35	14.75	8.87	5.44	0	10.1025	0
TCMDC-137711	6.13	-5.1	-21.61	-48.47	0	-17.2625	16.64	26	-25.97	23.43	0	10.025	0
TCMDC-137668	24.88	10.33	-5.54	-27.13	0	0.635	18.73	2.72	-14.73	32.55	0	9.8175	0
TCMDC-132873	24.39	35.68	9.93	46.22	0	29.055	14	14.59	9.9	0.33	0	9.705	0
TCMDC-132231	32.55	38.33		32.37	0	34.4167	17.17	9.92	1.36	10.26	0	9.6775	0
TCMDC-133872	32.09	19.15	18.86	53.55	1	30.9125	21.74	7.53	5.47	3.91	0	9.6625	0
TCMDC-138768	23.43	46.7	-6.73	63.56	1	31.74	18.92	23.21	-7.92	3.31	0	9.38	0
TCMDC-137851	34.97	-3.99	-28.16	-58.47	0	-13.9125	20.47	11.72	-5.09	10.39	0	9.3725	0
TCMDC-136031	19.59	6.47	-8.52	9.54	0	6.77	13.9	2.41	-6.68	27.69	0	9.33	0
TCMDC-138531	6.13	-8.95	3.39	-8.46	0	-1.9725	9.26	19.95	-10.99	18.4	0	9.155	0
TCMDC-137868	5.65	-0.14	-9.71	-52.47	0	-14.1675	9.44	31.74	-3.61	-2.4	0	8.7925	0
TCMDC-142042	-15.5	-11.71	-14.47	30.22	0	-2.865	5.25	35.62	-8.15	2.21	0	8.7325	0
TCMDC-132821	-14.81	-1.15		-7.56	0	-7.84	4.65	2.66	20.43	7.12	0	8.715	0
TCMDC-140962	25.84	26.31	-8.52	17.55	0	15.295	14.82	14.05	-6.33	11.67	0	8.5525	0
TCMDC-137293	18.63	12.54	1.6	-35.8	0	-0.7575	2.97	-8.76	-4.52	42.61	0	8.075	0
TCMDC-137709	18.15	13.09	6.36	-27.8	0	2.45	15.18	2.8	-7.7	21.98	0	8.065	0
TCMDC-136197	-14.06	-12.81	-25.19	-5.79	0	-14.4625	22.56	15.14	0.02	-5.72	0	8	0
TCMDC-137714	34.49	26.86	9.34	-34.47	0	9.055	15.91	2.26	0.48	12.86	0	7.8775	0
TCMDC-131269	46.02	63.23	28.98	62.22	2	50.1125	17.82	15.83	-21.2	18.83	0	7.82	0
TCMDC-137432	2.44	11.26	-26.87	27.85	0	3.67	-2.14	1.28	40.39	-8.94	0	7.6475	0
TCMDC-133810	-3.97	-14.46	-16.26	16.21	0	-4.62	16.36	8.31	-13.03	18.57	0	7.5525	0
TCMDC-131950	-6.37	-20.53	-26.38	-8.46	0	-15.435	12.08	18.16	-4.52	3.83	0	7.3875	0
TCMDC-134909	15.26	8.13	-6.14	18.88	0	9.0325	5.61	8.77	-14.17	28.8	0	7.2525	0
TCMDC-133917	7.57	10.33	11.12	9.54	0	9.64	8.8	-5.89	-3.16	28.29	0	7.01	0
TCMDC-138071	15.26	-17.22	5.17	-48.47	0	-11.315	10.99	4.43	2.18	10.05	0	6.9125	0
TCMDC-139050	15.26	11.43	-15.66	-29.8	0	-4.6925	12.45	-4.34	4.79	14.4	0	6.825	0
TCMDC-136289	92.47	91.14		-28.81	2	51.6	7.65	0.25	15.66	3.45	0	6.7525	0
TCMDC-137498	7.57	5.37	-15.66	-40.47	0	-10.7975	14	-13.26	17.61	8.34	0	6.6725	0
TCMDC-136066	-3.97	-0.69	-34.11	0.21	0	-9.64	21.2	21.42	-25.97	9.79	0	6.61	0
TCMDC-125149	35.45	40.64	-37.09	-11.79	0	6.8025	10.26	20.02	-4.52	0.07	0	6.4575	0
TCMDC-140078	13.34	-1.24	2.79	2.88	0	4.4425	17	-1.7	-8.04	18.49	0	6.4375	0
TCMDC-141208	32.09	50.01	8.15	53.55	2	35.95	-1.5	6.91	6.72	13.03	0	6.29	0
TCMDC-140091	7.09	35.13	12.31	44.22	0	24.6875	16.55	16.92	-0.66	-7.77	0	6.26	0
TCMDC-123734	-6.37	-1.24	-3.76	-42.47	0	-13.46	1.33	2.95	-13.6	33.92	0	6.15	0
TCMDC-138076	-3.48	-3.44	-19.83	-7.13	0	-8.47	6.43	4.58	-21.32	34.34	0	6.0075	0
TCMDC-133858	34.97	31.82	-5.54	46.22	0	26.8675	0.96	6.29	-3.84	20.53	0	5.985	0
TCMDC-137977	6.13	2.07	0.41	-0.46	0	2.0375	2.69	0.16	-16.55	37.58	0	5.97	0
TCMDC-138069	12.38	33.47	-15.66	-23.13	0	1.765	14.18	-2.48	13.3	-1.55	0	5.8625	0
TCMDC-139557	1.32	10.33	3.98	10.88	0	6.6275	1.05	1.63	-17	37.75	0	5.8575	0
TCMDC-131300	7.09	16.94	2.19	-35.13	0	-2.2275	16.09	-15.51	10.35	12.01	0	5.735	0
TCMDC-137734	15.26	10.33	-6.14	18.21	0	9.415	14.09	3.88	-18.48	23.43	0	5.73	0
TCMDC-137481	-0.31	2.95		0.82	0	1.15333	2.29	0.98	12.95	6.22	0	5.61	0
TCMDC-137780	-7.9	-2.04	-14.4	10.6	0	-3.435	10.47	1.9	-10.02	19.09	0	5.36	0
TCMDC-124029	13.71	32.71	-5.18	7.26	0	12.125	-6.58	-4.01	32.82	-1.25	0	5.245	0
TCMDC-139215	5.17	-6.2	1	8.21	0	2.045	27.85	1.63	-29.38	20.45	0	5.1375	0
TCMDC-139659	26.32	63.78	2.79	42.88	1	33.9425	10.44	31.04	-19.39	-1.72	0	5.0925	0
TCMDC-135357	-13.58	-10.06	-12.09	-40.47	0	-19.05	8.89	-8.14	10.46	8.34	0	4.8875	0
TCMDC-123522	6.13	4.82	-10.9	-16.46	0	-4.1025	10.99	-7.75	16.37	-0.18	0	4.8575	0
TCMDC-137303	16.12	-0.64		-23.66	0	-2.72667	6.18	6.55	-0.36	6	0	4.5925	0
TCMDC-138057	13.34	-10.06	-15.07	-55.14	0	-16.7325	12.35	5.9	-12.69	12.43	0	4.4975	0
TCMDC-137960	13.22	9.61		-27.52	0	-1.56333	5.03	-1.36	4.98	9.14	0	4.4475	0
TCMDC-137705	23.43	-2.89	-17.45	-53.8	0	-12.6775	16.73	4.51	-1.91	-1.72	0	4.4025	0
TCMDC-134258	-0.6	9.23	1	12.88	0	5.6275	10.35	8.93	-24.38	21.9	0	4.2	0
TCMDC-137283	19.34	40.44	21.92	21.17	0	25.7175	-6.08	-5.24	8.34	19.74	0	4.19	0
TCMDC-139677	-0.85	13.83	2.41	12.27	0	6.915	10.78	0.04	-1.69	7.36	0	4.1225	0
TCMDC-137371	19.59	4.27	-24.59	-25.13	0	-6.465	14.18	3.57	-6.56	5.19	0	4.095	0
TCMDC-133862	-13.84	3.46		7.26	0	-1.04	5.8	1.71	5.72	2.86	0	4.0225	0
TCMDC-137359	4.69	0.41	6.96	5.54	0	4.4	8.34	-1.24	-22.79	31.02	0	3.8325	0
TCMDC-135057	-9.98	10.64		-11.42	0	-3.58667	4.14	0.03	1.94	9.14	0	3.8125	0
TCMDC-138439	-1.56	-5.1	1	20.88	0	3.805	13.08	7.14	-10.31	4.93	0	3.71	0
TCMDC-125523	-8.29	3.72	-15.66	6.21	0	-3.505	4.52	23.28	-29.04	16.01	0	3.6925	0
TCMDC-140415	37.37	72.05	30.17	70.89	2	52.62	15.36	11.57	-2.36	-9.98	0	3.6475	0
TCMDC-131905	1.32	10.88	7.55	18.21	0	9.49	5.79	2.8	-30.97	36.9	0	3.63	0
TCMDC-137682	16.6	16.79		-18.51	0	4.96	1.52	9.33	1.85	1.81	0	3.6275	0
TCMDC-137802	3.73	-10.06	3.39	-3.79	0	-1.6825	12.99	15.99	-14.28	-0.44	0	3.565	0
TCMDC-135118	9.01	32.92	-43.04	42.22	0	10.2775	24.48	18.4	-33.12	4.42	0	3.545	0
TCMDC-137949	35.45	8.13	0.41	-40.47	0	0.88	4.61	0.94	19.09	-10.75	0	3.4725	0
TCMDC-131580	21.03	-5.65	-18.04	-29.13	0	-7.9475	12.45	20.02	-19.73	0.76	0	3.375	0
TCMDC-137886	18.63	7.03	-28.16	-31.13	0	-8.4075	9.62	13.74	-29.15	19.08	0	3.3225	0
TCMDC-131624	2.1	10.13		-25.59	0	-4.45333	0.31	-5.39	11.55	5.17	0	2.91	0
TCMDC-133137	-18.68	-7.82		-25.59	0	-17.3633	2.54	-6.78	-2.09	17.37	0	2.76	0
TCMDC-136367	-0.31	-10.9		-17.22	0	-9.47667	-1.1	-1	-0.61	13.4	0	2.6725	0
TCMDC-137240	21.99	8.13	3.39	-19.8	0	3.4275	12.9	1.01	1.72	-5.04	0	2.6475	0
TCMDC-141381	12.38	0.41	2.79	13.54	0	7.28	10.44	6.68	-25.06	18.23	0	2.5725	0
TCMDC-137226	12.86	19.15	-28.16	-18.46	0	-3.6525	18.28	4.89	-7.81	-6.49	0	2.2175	0
TCMDC-132836	-5.63	-17.05		-19.15	0	-13.9433	-0.65	-1.66	8.35	2.63	0	2.1675	0
TCMDC-123590	6.94	11.15		-7.56	0	3.51	1.39	4.35	3.66	-0.73	0	2.1675	0
TCMDC-132071	5.25	-2.04	19.76	-8.32	0	3.6625	4.54	-1.88	-4.32	9.96	0	2.075	0
TCMDC-139417	-1.28	31.15		9.83	0	13.2333	2.54	7.57	-4.31	1.29	0	1.7725	0
TCMDC-124269	22.47	29.07	3.98	-9.13	0	11.5975	13.54	-1.62	-15.3	10.3	0	1.73	0
TCMDC-139844	-13.53	2.68	14.88	2.81	0	1.71	-2.95	8.69	-11.72	12.77	0	1.6975	0
TCMDC-134746	-7.81	-15.57	-29.95	23.55	0	-7.445	14.82	8.46	-15.3	-1.8	0	1.545	0
TCMDC-125330	-5.41	-16.67	-28.16	-28.46	0	-19.675	0.32	8.07	-9.29	6.89	0	1.4975	0
TCMDC-137675	8.05	18.6	1.6	-34.47	0	-1.555	8.34	-6.51	-2.93	6.81	0	1.4275	0
TCMDC-135994	5.65	13.64	14.1	25.55	0	14.735	11.9	-8.61	-14.73	16.78	0	1.335	0
TCMDC-140412	6.45	14.74		7.26	0	9.48333	8.1	-0.19	-7.19	4.58	0	1.325	0
TCMDC-142070	-12.62	4.27	-7.92	12.88	0	-0.8475	9.62	9.01	-4.18	-9.39	0	1.265	0
TCMDC-132861	-18.68	0.38		-15.29	0	-11.1967	-3.08	8.6	-9.9	9.06	0	1.17	0
TCMDC-134166	26.32	35.68	45.05	42.88	0	37.4825	12.63	4.97	-16.78	3.4	0	1.055	0
TCMDC-134815	11.42	25.21	4.58	26.88	0	17.0225	9.62	-2.09	-33.24	28.8	0	0.7725	0
TCMDC-141270	-7.33	-7.85	-0.78	2.88	0	-3.27	8.25	15.21	-18.37	-2.23	0	0.715	0
TCMDC-140377	-15.98	-12.81	-37.69	-32.47	0	-24.7375	7.62	3.81	-9.06	0.33	0	0.675	0
TCMDC-125878	0.84	-6.75	-14.47	2.21	0	-4.5425	8.89	9.47	-14.96	-0.78	0	0.655	0
TCMDC-136803	-12.88	-5.26		-10.13	0	-9.42333	0.63	-4	-4.31	9.51	0	0.4575	0
TCMDC-138061	17.08	20.38		-37.18	0	0.0933333	-3.27	0.98	4.16	-0.21	0	0.415	0
TCMDC-123786	-14.81	21.41		-28.81	0	-7.40333	-1.42	5.37	-6.77	3.68	0	0.215	0
TCMDC-125593	-6.37	-1.24	-15.07	5.54	0	-4.285	-2.32	-13.11	-6.79	22.41	0	0.0475	0
TCMDC-137865	12.38	-0.69	-22.8	-29.8	0	-10.2275	4.15	6.29	-9.17	-1.55	0	-0.07	0
TCMDC-133690	-0.31	9.1		14.98	0	7.92333	2.93	-5.1	-4.97	6.82	0	-0.08	0
TCMDC-141450	15.26	23.56	-5.54	33.55	0	16.7075	8.16	19.48	-25.4	-2.57	0	-0.0825	0
TCMDC-135849	-15.02	-24.38	-29.95	-21.8	0	-22.7875	9.16	5.13	-25.52	10.56	0	-0.1675	0
TCMDC-137878	10.8	34.23		0.82	0	15.2833	1.9	-10.15	4.57	2.86	0	-0.205	0
TCMDC-137343	2.59	-2.69		-43.62	0	-14.5733	1.2	1.05	-8.58	4.13	0	-0.55	0
TCMDC-131625	26.32	-0.14	-29.95	-18.46	0	-5.5575	-4.78	4.04	-23.02	21.56	0	-0.55	0
TCMDC-135856	69.28	67.55		-19.79	2	39.0133	-5.12	4.2	3.66	-5.45	0	-0.6775	0
TCMDC-131523	2.76	3.17	-13.28	4.21	0	-0.785	10.71	3.34	-17.91	1.1	0	-0.69	0
TCMDC-124601	0.65	-5.26		7.9	0	1.09667	1.9	-4.44	-2.42	1.88	0	-0.77	0
TCMDC-137828	33.9	46.44	38.19	21.17	0	34.925	0.36	-4.35	-2.37	3.12	0	-0.81	0
TCMDC-138731	16.06	20.27	-4.1	46.21	0	19.61	1.98	0.52	5.37	-11.16	0	-0.8225	0
TCMDC-123960	4.69	18.6	-1.38	-9.79	0	3.03	5.34	7.53	-21.54	5.36	0	-0.8275	0
TCMDC-137889	6.13	4.27	-28.76	-13.13	0	-7.8725	12.63	2.33	-23.81	5.53	0	-0.83	0
TCMDC-137959	20.95	26.02		-1.76	0	15.07	-0.01	-1.95	-3.73	1.96	0	-0.9325	0
TCMDC-132330	10.45	18.6	7.55	19.55	0	14.0375	7.43	0.94	-27.33	14.91	0	-1.0125	0
TCMDC-137858	0.84	31.27	-0.78	-25.8	0	1.3825	9.07	5.75	-22.23	2.72	0	-1.1725	0
TCMDC-137854	39.07	31	32.77	30.07	0	33.2275	-6.14	-1.4	12.59	-10.18	0	-1.2825	0
TCMDC-141974	19.34	25.42	26.8	9.48	0	20.26	1.48	-1.6	-5.86	0.51	0	-1.3675	0
TCMDC-138060	14.67	42.94		-36.54	0	7.02333	-4.29	-2.9	-2.01	3.53	0	-1.4175	0
TCMDC-139893	4.21	4.27	-21.02	20.21	0	1.9175	6.52	14.9	-21.66	-6.06	0	-1.575	0
TCMDC-138445	-15.41	0.1	14.33	-10.55	0	-2.8825	4.73	-9.43	-14.95	12.7	0	-1.7375	0
TCMDC-135327	1.8	3.17	11.72	15.55	0	8.06	8.8	-12.57	-20.52	17.12	0	-1.7925	0
TCMDC-124276	1.14	31.15		-1.76	0	10.1767	0.5	-14.26	8.1	-2.3	0	-1.99	0
TCMDC-124108	-5.89	2.62	-27.57	-9.79	0	-10.1575	7.8	15.45	-29.49	-3.16	0	-2.35	0
TCMDC-137242	34.49	43.39	1	-12.46	0	16.605	10.08	-10.32	-11.33	2.12	0	-2.3625	0
TCMDC-137766	13.34	9.23	-7.33	-9.13	0	1.5275	3.33	13.51	-13.83	-13.56	0	-2.6375	0
TCMDC-124299	15.74	-5.1	-23.4	-23.13	0	-8.9725	6.25	4.51	-21.77	0.07	0	-2.735	0
TCMDC-141231	-14.47	-8.91	-17.66	32.85	0	-2.0475	10.53	-6.41	-5.52	-9.85	0	-2.8125	0
TCMDC-138044	9.97	0.41	-13.88	-19.8	0	-5.825	2.79	4.97	-15.19	-3.93	0	-2.84	0
TCMDC-137715	8.39	16.28		-43.62	0	-6.31667	-4.87	-8.4	0.05	1.44	0	-2.945	0
TCMDC-124300	13.34	-18.32	3.98	-37.13	0	-9.5325	9.44	-12.49	-8.04	-1.03	0	-3.03	0
TCMDC-137995	38.6	27.13	28.97	16.72	0	27.855	-8.14	-13.48	-14.1	22.94	0	-3.195	0
TCMDC-136535	-6.02	8.25	-26.33	8.93	0	-3.7925	14.28	-5.17	-19.97	-2.1	0	-3.24	0
TCMDC-135446	-14.81	-22.69		-29.45	0	-22.3167	1.9	-10.08	-6.86	1.51	0	-3.3825	0
TCMDC-137657	13.24	12.55	20.3	13.38	0	14.8675	-6.58	-8.33	8.77	-7.7	0	-3.46	0
TCMDC-123755	-16.46	0.96	-10.3	27.55	0	0.4375	2.33	11.41	-20.64	-7.17	0	-3.5175	0
TCMDC-124482	14.3	12.54	-1.97	34.88	0	14.9375	11.9	-0.77	-40.16	14.65	0	-3.595	0
TCMDC-124279	-7.33	4.82	-37.09	-28.46	0	-17.015	2.06	-1.24	-37.21	21.13	0	-3.815	0
TCMDC-137181	23.57	34	21.92	11.15	0	22.66	-0.02	-1.81	1.88	-15.59	0	-3.885	0
TCMDC-137980	-11.91	-4.74		-51.35	0	-22.6667	1.27	-12.42	-9.57	4.73	0	-3.9975	0
TCMDC-123867	-3	1.52	10.53	-3.79	0	1.315	9.71	-6.67	-27.11	6.89	0	-4.295	0
TCMDC-137695	13.34	6.47	-2.57	-24.46	0	-1.805	-0.04	-6.2	-0.32	-11.18	0	-4.435	0
TCMDC-137754	18.4	31.85	27.35	26.18	0	25.945	1.54	-8.12	-13.93	1.95	0	-4.64	0
TCMDC-142180	8.39	39.87		-27.52	0	6.91333	-5.51	-8.47	-6.36	1.36	0	-4.745	0
TCMDC-141457	5.17	0.41	1	30.22	0	9.2	3.51	4.97	-18.93	-9.22	0	-4.9175	0
TCMDC-137244	13.71	5.68	18.67	3.92	0	10.495	1.29	-3.53	-18.35	-3.4	0	-5.9975	0
TCMDC-137497	-13.58	-7.85	-49.59	-34.47	0	-26.3725	-4.6	0.94	-30.4	8	0	-6.515	0
TCMDC-140012	-9.5	0.38		-7.56	0	-5.56	-1.55	-10.81	-10.88	-3.05	0	-6.5725	0
TCMDC-132015	7.57	-10.06	-4.35	-18.46	0	-6.325	5.43	-12.02	-21.43	0.25	0	-6.9425	0
TCMDC-137852	28.24	16.94	-12.09	-13.13	0	4.99	0.42	1.4	-21.77	-7.85	0	-6.95	0
TCMDC-135366	-4.93	-1.79	-9.11	9.54	0	-1.5725	-19.63	13.43	-21.66	-0.69	0	-7.1375	0
TCMDC-142310	-3	-10.06	-19.83	-2.46	0	-8.8375	6.52	0	-28.24	-7.09	0	-7.2025	0
TCMDC-137595	-3.48	9.23	3.39	4.21	0	3.3375	-8.7	-4.42	-13.94	-3.51	0	-7.6425	0
TCMDC-137306	25.45	15.55	27.35	15.6	0	20.9875	-1.77	-2.5	-28.89	1.82	0	-7.835	0
TCMDC-133210	-6.85	-31	-21.61	0.88	0	-14.645	5.34	-8.76	-25.63	-2.48	0	-7.8825	0
TCMDC-137948	21.22	34	21.38	12.82	0	22.355	-1.71	-13.68	-3.22	-13.64	0	-8.0625	0
TCMDC-137646	10.89	12.55	34.4	21.17	0	19.7525	-3.52	-20.13	-14.61	5.53	0	-8.1825	0
TCMDC-137302	16.7	34.03	-8.52	-41.8	0	0.1025	5.88	-14.04	-12.12	-12.88	0	-8.29	0
TCMDC-124030	-15.41	2.68	-16.57	-3.31	0	-8.1525	-3.77	-9.56	-20.22	-0.73	0	-8.57	0
TCMDC-131290	-21.27	2.62	-9.11	-39.8	0	-16.89	0.96	-20.95	-2.93	-19.79	0	-10.6775	0
TCMDC-137756	-3.67	5.68	13.25	12.27	0	6.8825	4.48	-11.97	-23.88	-12.66	0	-11.0075	0
TCMDC-135548	29.2	-13.91	23.62	-3.79	0	8.78	-7.42	-5.58	-25.4	-8.36	0	-11.69	0
TCMDC-138025	6.19	30.14	45.78	37.3	0	29.8525	-5.08	-15.19	-43.68	-6.59	0	-17.635	0
TCMDC-132045	-2.04	15.29	6.96	22.88	0	10.7725	-8.24	-11.71	-47.99	-18.34	0	-21.57	0
