## Supplementary Table S2 for "Machine Learning-based Phenotypic Imaging to Characterise the Targetable Biology of *Plasmodium falciparum* Male Gametocytes for the Development of Transmission-Blocking Antimalarials"

### Sheet: Dual Assay Datapoints_corre
Supplementary Table S2 - The PfDGFA potency of active compounds were determined and compared to cytotoxic activity against HepG2 cells (Activity: D = dual; M = male-biased; F = female-biased)
TCAMS ID	Male IC50 (µM)	Female IC50 (µM)	Activity	Tox50 (µM)	Selectivity Ratio M	Selectivity ratio F
TCMDC-137769	0.01	10	M	55.68	5697.96	5.57
TCMDC-135038	0.06	8.17	M	21.89	342.32	2.68
TCMDC-125539	0.3	0.29	D	100	337.73	340.93
TCMDC-135185	0.3	10	M	100	328.28	10
TCMDC-124345	0.37	7.56	M	100	267.48	13.22
TCMDC-138634	0.15	10	M	33.87	229.28	3.39
TCMDC-125247	0.38	0.25	D	73.14	192.28	296.87
TCMDC-123880	0.56	10	M	100	180.08	10
TCMDC-123509	0.7	0.7	D	100	143.09	142.25
TCMDC-124514	0.72	0.56	D	100	138.65	179.15
TCMDC-134116	0.03	9.17	M	3.71	137.11	0.4
TCMDC-141973	0.24	0.26	D	30.9	128.35	117.36
TCMDC-124011	0.14	0.14	D	17.6	123.92	125.38
TCMDC-138022	0.31	7.66	M	31.57	100.82	4.12
TCMDC-134117	0.1	10	M	9.58	100.74	0.96
TCMDC-140744	0.33	0.38	D	29.19	89.77	76.37
TCMDC-125258	1.23	1.06	D	100	81.39	94.48
TCMDC-134946	0.38	10	M	28.66	75.16	2.87
TCMDC-131838	0.67	6.5	M	48.68	72.58	7.49
TCMDC-124805	0.4	0.44	D	28.45	70.69	64.48
TCMDC-124436	0.4	0.31	D	27.57	69.29	88.48
TCMDC-124478	0.95	10	M	65.53	68.63	6.55
TCMDC-140680	1.48	0.57	D	100	67.46	175.05
TCMDC-132781	0.44	10	M	28.99	66.32	2.9
TCMDC-123993	0.98	0.74	D	61	62.08	82.32
TCMDC-138482	1.72	10	M	100	58.17	10
TCMDC-141802	1.49	10	M	81.55	54.73	8.16
TCMDC-133349	0.28	10	M	15.14	54.05	1.51
TCMDC-123794	1.9	1.43	D	100	52.65	69.69
TCMDC-124263	0.94	1.78	D	46.3	49.26	25.94
TCMDC-142246	0.15	0.11	D	6.95	47.29	63.16
TCMDC-135395	0.01	10	M	0.56	46.97	0.06
TCMDC-124542	1.41	0.74	D	66.05	46.96	89.35
TCMDC-123912	0.59	8.84	M	26.65	45.1	3.01
TCMDC-137803	1.13	10	M	36.78	32.57	3.68
TCMDC-141070	1.63	1.02	D	52.33	32.01	51.37
TCMDC-141382	1.2	10	M	35.63	29.58	3.56
TCMDC-139632	1.16	5.84	M	33.52	29.01	5.74
TCMDC-134149	0.18	7.91	M	5.24	28.52	0.66
TCMDC-134115	0.04	7.4	M	1.03	28.49	0.14
TCMDC-123865	1.47	1.99	D	41.34	28.11	20.76
TCMDC-134114	0.47	10	M	13.07	28.08	1.31
TCMDC-134292	0.42	10	M	11.32	27.18	1.13
TCMDC-140674	1.77	1.61	D	43.66	24.67	27.17
TCMDC-135214	0.62	10	M	13.65	22.02	1.36
TCMDC-134835	0.21	7.69	M	4.45	21.63	0.58
TCMDC-123491	1.72	8.43	M	36.79	21.44	4.36
TCMDC-138569	0.41	10	M	8.48	20.83	0.85
TCMDC-140964	0.63	4.1	M	12.97	20.63	3.16
TCMDC-135322	0.43	10	M	8.38	19.53	0.84
TCMDC-140741	0.85	7.16	M	16.37	19.3	2.29
TCMDC-140369	0.91	0.27	D	17.63	19.28	64.42
TCMDC-140643	0.69	7.98	M	13.04	18.8	1.63
TCMDC-137984	0.18	0.97	D	3.25	17.94	3.35
TCMDC-139087	1.85	1.3	D	32.37	17.52	24.94
TCMDC-139099	0.95	1.02	D	16.22	17.05	15.94
TCMDC-142295	0.16	0.4	D	2.6	16.74	6.49
TCMDC-123729	0.51	1.47	D	8.13	16	5.55
TCMDC-134165	6.25	10	D	100	16	10
TCMDC-139725	0.3	0.3	D	4.53	15.17	15.01
TCMDC-137752	0.87	4.79	M	13.04	14.99	2.72
TCMDC-124132	6.75	10	D	100	14.8148	10
TCMDC-138493	0.78	5.32	M	11.38	14.59	2.14
TCMDC-134123	0.25	10	M	3.44	14.02	0.34
TCMDC-134164	0.46	5.47	M	6.29	13.8	1.15
TCMDC-123787	0.91	4.89	M	12.58	13.76	2.57
TCMDC-139749	1.7	5.92	M	22.68	13.31	3.83
TCMDC-137875	1.06	7.74	M	13.84	13	1.79
TCMDC-124568	7.71	10	D	100	12.9702	10
TCMDC-132867	1.87	9.11	M	24.28	12.97	2.66
TCMDC-132864	1.64	5.15	M	20.55	12.52	3.99
TCMDC-132869	1.97	7.18	M	24.05	12.22	3.35
TCMDC-132866	2.39	10	D	28.84	12.0669	2.884
TCMDC-134479	1.38	10	M	16.6	11.99	1.66
TCMDC-135858	1.37	6.49	M	16.12	11.73	2.48
TCMDC-134120	0.96	6.57	M	11.1	11.62	1.69
TCMDC-141154	0.85	0.43	D	9.89	11.58	23.04
TCMDC-125849	3.53	0.75	F	27.47	7.79	36.85
TCMDC-131829	0.84	0.29	D	6.35	7.59	21.58
TCMDC-125420	1.9	0.71	D	7.4	3.89	10.4
TCMDC-138757	0.22	0.23	D	2.05	9.29	8.75
TCMDC-138218	0.38	0.38	D	2.31	6.15	6.16
TCMDC-138754	0.61	0.61	D	3.68	6	6.02
TCMDC-132105	1.2	0.62	D	2.82	2.34	4.54
TCMDC-139020	1.98	1.83	D	7.95	4	4.34
TCMDC-137905	0.92	1.46	D	5.94	6.46	4.08
TCMDC-125142	1.94	1.35	D	5.33	2.74	3.94
TCMDC-137908	0.51	1.05	D	4.12	8.05	3.92
TCMDC-124594	2	1.14	D	4.17	2.09	3.66
TCMDC-141698	1.2	1.12	D	3.97	3.32	3.54
TCMDC-138718	1.94	2.06	D	6.93	3.57	3.36
TCMDC-138177	1.63	2.02	D	6.34	3.88	3.13
TCMDC-139790	1.58	1.25	D	3.76	2.39	3.01
TCMDC-139007	0.9	1.33	D	3.94	4.37	2.96
TCMDC-140699	0.76	2.17	M	5.85	7.68	2.7
TCMDC-137281	0.55	0.55	D	1.45	2.64	2.64
TCMDC-131802	1.91	0.64	D	1.67	0.87	2.61
TCMDC-135398	1.98	2.46	M	6.24	3.15	2.54
TCMDC-137848	1.57	1.29	D	3.16	2.01	2.45
TCMDC-137853	0.31	0.52	D	1.26	4.06	2.44
TCMDC-137869	0.92	1.25	D	2.99	3.25	2.39
TCMDC-138391	1.75	5.59	M	12.91	7.38	2.31
TCMDC-132865	1.46	6.08	M	13.76	9.44	2.26
TCMDC-137895	0.39	0.51	D	1.15	2.92	2.26
TCMDC-137953	1.87	1.65	D	3.73	2	2.26
TCMDC-132872	1.58	6.65	M	14.49	9.17	2.18
TCMDC-137952	0.94	1.37	D	2.96	3.16	2.17
TCMDC-138015	1.76	1.91	D	4.12	2.34	2.15
TCMDC-141699	0.58	0.56	D	1.2	2.05	2.15
TCMDC-124255	1.77	6.98	M	14.96	8.44	2.14
TCMDC-137169	0.81	1.26	D	2.63	3.23	2.09
TCMDC-137621	1.07	1.71	D	3.56	3.34	2.08
TCMDC-124285	1.68	3.18	M	6.2	3.7	1.95
TCMDC-138967	1.19	1.74	D	3.36	2.82	1.93
TCMDC-137961	1.14	2.02	D	3.73	3.28	1.85
TCMDC-140123	1.53	3.7	M	6.69	4.36	1.81
TCMDC-137763	1.4	2.08	M	3.73	2.67	1.79
TCMDC-140777	1.21	5.36	M	9.32	7.72	1.74
TCMDC-137282	0.51	1.38	D	2.39	4.68	1.73
TCMDC-132012	1.89	6.34	M	10.87	5.75	1.71
TCMDC-142296	0.33	1.03	D	1.76	5.37	1.71
TCMDC-137982	1.06	1.7	D	2.84	2.69	1.67
TCMDC-140737	1.34	4.94	M	8.22	6.13	1.66
TCMDC-133842	1.54	3.27	M	5.34	3.46	1.63
TCMDC-141753	1.22	4.42	M	7.17	5.89	1.62
TCMDC-137529	1.12	1.44	D	2.3	2.06	1.6
TCMDC-137199	0.61	1.27	D	1.99	3.23	1.56
TCMDC-132837	1.67	8.69	M	13.18	7.9	1.52
TCMDC-135052	1.53	4.94	M	7.37	4.82	1.49
TCMDC-137759	1.31	2.33	M	3.44	2.62	1.48
TCMDC-138677	1.16	1.8	D	2.57	2.21	1.43
TCMDC-137452	1.32	1.86	D	2.66	2.02	1.43
TCMDC-137985	1.88	3.3	M	4.6	2.45	1.39
TCMDC-137340	1.93	2.79	M	3.85	1.99	1.38
TCMDC-132253	1.39	3.96	M	5.43	3.9	1.37
TCMDC-138676	0.57	1.15	D	1.57	2.76	1.37
TCMDC-137832	1.85	2.88	M	3.94	2.13	1.37
TCMDC-137839	1.4	2.36	M	3.2	2.29	1.36
TCMDC-132838	1.32	10	M	13.1	9.9	1.31
TCMDC-124286	1.96	4.81	M	6.29	3.22	1.31
TCMDC-131563	1.35	2.49	M	3.24	2.4	1.3
TCMDC-141987	1.77	4.93	M	6.33	3.57	1.28
TCMDC-132871	1.52	7.94	M	10.12	6.65	1.27
TCMDC-137965	1.69	2.56	M	3.22	1.91	1.26
TCMDC-131560	1.5	2.46	M	3.07	2.05	1.25
TCMDC-137502	1.21	3.03	M	3.76	3.09	1.24
TCMDC-137966	1.94	2.86	M	3.43	1.77	1.2
TCMDC-137907	0.42	0.4	D	0.48	1.14	1.2
TCMDC-140017	0.66	1.37	D	1.62	2.45	1.19
TCMDC-137201	1.54	2.99	M	3.49	2.26	1.17
TCMDC-137979	1.66	1	D	1.17	0.71	1.17
TCMDC-138621	1.77	6.88	M	7.88	4.45	1.14
TCMDC-137944	1.26	3.47	M	3.94	3.14	1.14
TCMDC-131272	1.76	4.35	M	4.93	2.8	1.14
TCMDC-137796	1.43	3.65	M	4.07	2.84	1.12
TCMDC-133932	1.36	4.5	M	4.83	3.55	1.07
TCMDC-141982	1.15	2.25	M	2.38	2.06	1.06
TCMDC-138226	1.64	5.22	M	5.4	3.29	1.04
TCMDC-139866	1.88	3.73	M	3.81	2.02	1.02
TCMDC-138099	0.68	1.56	D	1.57	2.3	1
TCMDC-137939	1.51	2.16	M	2.02	1.34	0.94
TCMDC-137843	1.66	4.09	M	3.59	2.16	0.88
TCMDC-137840	1.02	2.32	M	2.04	2.01	0.88
TCMDC-138079	0.42	3.07	M	2.63	6.3	0.86
TCMDC-124120	1.5	4.06	M	3.4	2.27	0.84
TCMDC-132262	1.85	4.28	M	3.59	1.94	0.84
TCMDC-132055	1.38	4.4	M	3.55	2.57	0.81
TCMDC-134690	1.56	3.8	M	3.03	1.95	0.8
TCMDC-131270	1.87	5.3	M	4.03	2.16	0.76
TCMDC-137300	1.81	4.85	M	3.63	2.01	0.75
TCMDC-132065	1.95	5.38	M	3.92	2.01	0.73
TCMDC-138400	0.94	4.78	M	3.45	3.65	0.72
TCMDC-134371	1.8	8.29	M	5.71	3.17	0.69
TCMDC-125701	1.31	4.43	M	2.99	2.29	0.68
TCMDC-137976	1.72	3.03	M	2.07	1.2	0.68
TCMDC-123493	0.91	5.14	M	3.39	3.72	0.66
TCMDC-137198	1.3	4.73	M	2.63	2.02	0.55
TCMDC-137833	1.75	6.57	M	3.32	1.9	0.51
TCMDC-123927	0.41	4	M	2.01	4.87	0.5
TCMDC-123475	0.45	0.27	D	0.13	0.29	0.49
TCMDC-137813	0.47	1.03	D	0.46	0.97	0.44
TCMDC-135365	0.54	10	M	3.08	5.74	0.31
TCMDC-134163	0.4	10	M	2.98	7.51	0.3
TCMDC-125752	0.5	0.48	D	0.14	0.29	0.3
TCMDC-141399	1.83	10	M	2.69	1.47	0.27
TCMDC-140940	1.93	10	M	2.66	1.38	0.27
TCMDC-137317	1.52	3.05	M	0.8	0.53	0.26
TCMDC-134547	0.32	10	M	2.39	7.45	0.24
TCMDC-135550	0.39	10	M	1.85	4.7	0.18
TCMDC-137808	0.76	0.84	D	0.15	0.19	0.18
TCMDC-135684	0.27	10	M	1.17	4.28	0.12
TCMDC-137783	0.11	0.97	D	0.1	0.9	0.11
TCMDC-133809	0.15	10	M	1.03	6.79	0.1
TCMDC-134144	0.18	10	M	0.82	4.53	0.08
TCMDC-133800	0.06	10	M	0.33	5.19	0.03
TCMDC-124270	0.64	0.53	D	ND	N/A	N/A
TCMDC-124278	0.11	0.3	D	ND	N/A	N/A
