## Supplementary Table S3 for "Machine Learning-based Phenotypic Imaging to Characterise the Targetable Biology of *Plasmodium falciparum* Male Gametocytes for the Development of Transmission-Blocking Antimalarials"

### Sheet: Data
				Pf DGFA (this study)		Concentration tested in PhIDDLI screen (~10xIC50 MALE) (this study)	Pf Gametocyte viability (ATP) (Almela et al 2015)	Pf female gametogenesis (Miguel-Blanco et al 2017)	Pb ookinete development (Delves et al 2019)	GC-ATP TOX50 HepG2 (µM)	FGAA TOX50 HepG2 (µM)	ODA TOX50 HepG2 (µM)	DGFA Tox50 HepG2 (µM)	Mean TOX (µM)		Cytotox ratio GREEN = >10-fold; RED = <10-fold
GTB ID	TCAMS ID	SMILES	Target Hypothesis	IC50 MALE (µM)	IC50 FEM (µM)	(µM)	GC-ATP IC50 (µM)	FGAA IC50 (µM)	Pb ODA (µM)							Pf Male	Pf Female	Pf GC-ATP	Pf FGAA	Pb Ookinete
TC01	TCMDC-123787	C=CCNc1cc(nc(n1)-c1ccccn1)-c1ccccn1	Unknown	0.91	4.89	ND (close to Tox50)							12.58	12.58		13.8242	2.5726
TC02	TCMDC-138218	COc1ccc2nc3cc(Cl)ccc3c(NCCCCNc3c4ccc(Cl)cc4nc4ccc(OC)cc34)c2c1	Unknown	0.38	0.38	4	0.2			14.47			2.31	8.39		22.0789	22.0789	41.95
TC03	TCMDC-124132	C(N(Cc1nc2ccccc2[nH]1)Cc1nc2ccccc2[nH]1)c1nc2ccccc2[nH]1	Unknown	6.75	10	ND (close to Tox50)							100	100		14.8148	10
TC04	TCMDC-141070	Cl.CC(C)(CNC(=O)[C@H]1CCCCN1)c1nc(c([nH]1)-c1ccncc1)-c1ccc(Cl)c(O)c1	PfCDPK1 inhibitor (Crowther et al 2015)	1.63	1.02	10		0.53			28.96		52.33	40.645		24.9356	39.848		76.6887
TC05	TCMDC-137984	Cl.CC(C)(C)c1ccc(cc1)-c1nc2c(ccc3nc(N)nc(N)c23)[nH]1	Unknown	0.18	0.97	2	0.21	0.26		3.85	2.12		3.25	3.07333		17.0741	3.16838	14.6349	11.8205
TC06	TCMDC-123509	FC(F)(F)c1cccc(NC(=S)NN=Cc2ccccn2)c1	Apoptosis activator? (PubChem)	0.7	0.7	7							100	100		142.857	142.857
TC07	TCMDC-131829	Br.CC[C@H]1CN2CCc3cc(OC)c(OC)cc3[C@@H]2C[C@@H]1C[C@H]1NCCc2c(I)c(O)c(OC)cc12	Protein synthesis (resembles emetine) (PubChem)	0.84	0.29	10			0.000674355			5.433	6.35	5.8915		7.01369	20.3155			8736.5
TC08	TCMDC-138482	Oc1ccc(CC(CNC(=O)Cc2cccc(O)c2)c2ccccc2)cc1	Unknown	1.72	10	20							100	100		58.1395	10
TC09	TCMDC-131838	NC(=N)NCCN(Cc1ccccc1)c1ccc(Cl)cc1	Unknown	0.67	6.5	7							48.68	48.68		72.6567	7.48923
TC10	TCMDC-134292	Cc1ccc(cc1)C(C(=O)Nc1ccc(N2CCNCC2)c(Cl)c1)c1ccccc1	Unknown	0.42	10	4		0.66			11.89		11.32	11.605		27.631	1.1605		17.5833
TC11	TCMDC-134123	Cl.CNC(=O)c1ccccc1Nc1nc(Nc2ccc(nc2)N2CCN(C)CC2)ncc1C	Ser/Thr protein kinase (Gamo et al 2010); PfPK6 and PfCDPK1 inhibitor (Crowther et al 2015)	0.25	10	2.5							3.44	3.44		13.76	0.344
TC12	TCMDC-123993	CCc1cc2c(Sc3nnc(N)s3)ncnc2s1	Unknown	0.98	0.74	10		0.73			32.3		61	46.65		47.602	63.0405		63.9041
TC13	TCMDC-140680	Cl.CC(C)(CN)c1nc(c([nH]1)-c1ccncc1)-c1ccc(Br)c(O)c1	Ser/Thr protein kinase (Gamo et al 2010); PfCDPK1 and PfPKG inhibitor (Crowther et al 2015)	1.48	0.57	15		0.84	0.00167307		45.82	47.315	100	64.3783		43.4989	112.944		76.6409	38479.3
TC14	TCMDC-135214	Cl.COCCN(C)CCCOc1cc2n(cnc2cc1OC)-c1cc(OCc2ccccc2C(F)(F)F)c(s1)C(N)=O	Unknown	0.62	10	6							13.65	13.65		22.0161	1.365
TC15	TCMDC-124805	FC(F)(F)c1ccc(CC2CCN(CC2)C(=O)c2ccc(o2)N(=O)=O)cc1	Unknown	0.4	0.44	4	0.26	0.16		14.11	27.05		28.45	23.2033		58.0083	52.7348	89.2436	145.021
TC16	TCMDC-141382	OC(=O)C(F)(F)F.CNC(=O)c1cnc(Nc2ccc(cc2)N2CCN(C)CC2)nc1Nc1ccccc1OC	Unknown	1.2	10	12							35.63	35.63		29.6917	3.563
TC17	TCMDC-137803	Br.C(COc1ccc(cc1)C1=NC2CCCCC2N1)COc1ccc(cc1)C1=NC2CCCCC2N1	Unknown	1.13	10	ND	0.47			25			36.78	30.89		27.3363	3.089	65.7234
TC18	TCMDC-140964	O[C@H]([C@@H](O)C(O)=O)C(O)=O.CCN(CC)CCN(Cc1ccc(cc1)-c1ccc(cc1)C(F)(F)F)C(=O)Cn1cc(Cc2cnn(C)c2)c(=O)nc1\C=C\c1cccc(F)c1F	Unknown	0.63	4.1	6	0.17	0.87		14.4	9.69		12.97	12.3533		19.6085	3.01301	72.6667	14.1992
TC19	TCMDC-137907	COCCCNC(=S)NN=C(C)c1ccccn1	Unknown	0.42	0.4	ND	0.16			17			0.48	8.74		20.8095	21.85	54.625
TC20	TCMDC-124568	O=C(NC1CCN(Cc2ccccc2)CC1)c1cc(cc(c1)C(=O)NC1CCN(Cc2ccccc2)CC1)C(=O)NC1CCN(Cc2ccccc2)CC1	Unknown	7.71	10	ND (close to Tox50)							100	100		12.9702	10
TC21	TCMDC-137769	OS(O)(=O)=O.CCC1=C[C@@H]2CN(C1)Cc1c([nH]c3ccccc13)[C@@](C2)(C(=O)OC)c1cc2c(cc1OC)N(C)[C@@H]1[C@]22CCN3CC=C[C@](CC)([C@@H]23)[C@@H](O)[C@]1(O)C(=O)OC	Tubulin depolymeriser? (similar to vinblastine) (PubChem)	0.01	10	ND			0.00060412			41.2098	55.68	48.4449		4844.49	4.84449			80190.9
TC22	TCMDC-134117	Cl.COc1ccc(Nc2ncc(C#N)c(Nc3ccccc3C(N)=O)n2)cc1N1CCN(C)CC1	Ser/Thr protein kinase (Gamo et al 2010); PfPK6 and PfCDPK1 inhibitor (Crowther et al 2015)	0.1	10	ND			2.90551e-05			8.318	9.58	8.949		89.49	0.8949			308001
TC23	TCMDC-132869	OC(=O)C(F)(F)F.Fc1ccc2[nH]c(nc2c1)-c1ccc(s1)-c1ccc(CNCCN2CCNCC2)cc1	Unknown	1.97	7.18	20	0.53			25			24.05	24.525		12.4492	3.41574	46.2736
TC24	TCMDC-134164	Cl.CN1CCN(CC1)c1ccc(Nc2ncc(Cl)c(Nc3cccnc3C(N)=O)n2)cc1	Ser/Thr protein kinase (Gamo et al 2010); PfCDPK1 inhibitor (Crowther et al 2015)	0.46	5.47	ND			0.000416771			4.624	6.29	5.457		11.863	0.997623			13093.5
TC25	TCMDC-138569	CC(C)S(=O)(=O)N1CCN(Cc2ccc3n(C[C@H](O)c4ccccc4)c(NC(=O)c4ccsc4)nc3c2)CC1	Unknown	0.41	10	4							8.48	8.48		20.6829	0.848
TC26	TCMDC-133349	COc1ccc(cc1OC)-c1cnc(N)c(c1)-c1ccc(cc1)C(N)=O	Kinase inhibitor? (PubChem)	0.28	10	ND			0.000701494			100	15.14	57.57		205.607	5.757			82067.7
TC27	TCMDC-140674	Cl.COc1cc(ccc1Br)-c1nc([nH]c1-c1ccncc1)C(C)(C)CN	Pf CDPK1 inhibitor (Crowther et al 2015)	1.77	1.61	18			0.00132106			39.811	43.66	41.7355		23.5794	25.9227			31592.6
TC28	TCMDC-134144	Cl.CNC(=O)c1ccccc1Nc1nc(Nc2ccc(cc2)N2CCOCC2)ncc1Cl	Ser/Thr protein kinase (Gamo et al 2010); PfPK6 and PfCDPK1 inhibitor (Crowther et al 2015)	0.18	10	ND			0.000637803			3.631	0.82	2.2255		12.3639	0.22255			3489.32
TC29	TCMDC-134835	OC(=O)C(F)(F)F.Cc1cccc(Nc2nc(N[C@@H]3CCCNC3)nc3cc[nH]c(=O)c23)c1	Pf CDPK1, PfCDPK1 and PfPKG inhibitor (Crowther et al 2015)	0.21	7.69	2		1.85	0.00104269		3.25	4.57	4.45	4.09		19.4762	0.53186		2.21081	3922.57
TC30	TCMDC-137875	Oc1cccc(CNCCCN(Cc2ccccc2)c2ccccc2)c1	Unknown	1.06	7.74	10							13.84	13.84		13.0566	1.78811
TC31	TCMDC-132866	OC(=O)C(F)(F)F.Fc1ccc2[nH]c(nc2c1)-c1ccc(cc1)-c1ccc(CNCCN2CCNCC2)cc1	Unknown	2.39	10	20							28.84	28.84		12.0669	2.884
TC32	TCMDC-135322	COc1ccc2nc([nH]c2c1)-c1cc(cnc1N)-c1ccc(NC(=O)C(C)C)cc1	Calcium/calmodulin-dependent kinase (Gamo et al 2010)	0.43	10	ND			0.000693283			8.61	8.38	8.495		19.7558	0.8495			12253.3
TC33	TCMDC-134114	Cl.NC(=O)c1ccccc1Nc1nc(Nc2cccc(c2)N2CCN(CCO)CC2)ncc1Cl	Ser/Thr protein kinase (Gamo et al 2010); PfPK6 and PfCDPK1 inhibitor (Crowther et al 2015)	0.47	10	5			8.78e-05			41.687	13.07	27.3785		58.2521	2.73785			311828
TC34	TCMDC-124514	Cn1c(Sc2ncnc3sccc23)nc2ccccc12	Unknown	0.72	0.56	ND		1.25	0.000637211		100	100	100	100		138.889	178.571		80	156934
TC35	TCMDC-139725	Br.N(c1nc(cs1)-c1ccc(cc1)-c1csc(Nc2ccncc2)n1)c1ccncc1	Unknown	0.3	0.3	3	0.26	0.03		17.3	2.26		4.53	8.03		26.7667	26.7667	30.8846	267.667
TC36	TCMDC-134479	Cl.COc1cc2CCNCc2cc1S(=O)(=O)c1ccc(COc2ccc(cc2)C(F)(F)F)cc1	Unknown	1.38	10	ND (close to Tox50)							16.6	16.6		12.029	1.66
TC37	TCMDC-134115	Cl.CN1CCN(CC1)c1ccc(Nc2ncc(C#N)c(Nc3ccccc3C(N)=O)n2)cc1C	Calcium/calmodulin-dependent kinase (Gamo et al 2010), PfPK6, PfCDPK1, PfCDPK4 and PfPKG inhibitor (Crowther etal al 2015)	0.04	7.4	ND		1.67	2.73041e-05		0.4	3.981	1.03	1.80367		45.0917	0.243739		1.08004	66058.5
TC38	TCMDC-124436	Clc1ccc(cc1N(=O)=O)C(=O)N(CC=C)c1nc(cs1)-c1ccccc1	Unknown	0.4	0.31	4	0.11	0.13		25	100		27.57	50.8567		127.142	164.054	462.333	391.205
TC39	TCMDC-123880	O=C(C1CC1)N1c2ccccc2CCc2ccccc12	Regulation of microtubule assembly? (Zeeshan et al 2019)	0.56	10	10							100	100		178.571	10
TC40	TCMDC-132865	OC(=O)C(F)(F)F.FC(F)(F)c1ccc2[nH]c(nc2c1)-c1ccc(cc1)-c1ccc(CNCCN2CCNCC2)cc1	Unknown	1.46	6.08	ND (close to Tox50)		1.41			16.43		13.76	15.095		10.339	2.48273		10.7057
TC41	TCMDC-141154	Cl.NCC1(CCCCC1)c1nc(c([nH]1)-c1ccncc1)-c1ccc(Cl)c(O)c1	Ser/Thr protein kinase (Gamo et al 2010); PfCDPK1 inhibitor (Crowther et al 2015)	0.85	0.43	8.5		0.21	0.00153956		11.9	46.774	9.89	22.8547		26.8878	53.1504		108.832	14844.9
TC42	TCMDC-135038	OC(=O)C(F)(F)F.O=c1[nH]ccc2nc(N[C@@H]3CCCNC3)nc(Nc3ccc(cc3)S(=O)(=O)N3CCOCC3)c12	Ser/Thr protein kinase (Gamo et al 2010); PfPK6 and PfCDPK1 inhibitor (Crowther et al 2015)	0.06	8.17	ND			0.00145801			45.71	21.89	33.8		563.333	4.13709			23182.4
TC43	TCMDC-132781	O=C(N1CCOCC1)c1ccc(cc1)-c1c[nH]c2ncc(cc12)-c1ccc(cc1)C(=O)N1CCOCC1	Ser/Thr protein kinase (Gamo et al 2010)	0.44	10	ND							28.99	28.99		65.8864	2.899
TC44	TCMDC-138022	Cc1ccc(cc1)S(=O)(=O)N(CCCNCc1cccc(O)c1)c1ccccc1	Unknown	0.31	7.66	ND		1.14	0.00141		44.67	34.6737	31.57	36.9712		119.262	4.82653		32.4309	26220.7
TC45	TCMDC-125539	S(c1nc2ccccc2s1)c1ncnc2sccc12	Unknown	0.3	0.29	ND	0.5	0.14		25	100		100	75		250	258.621	150	535.714
TC46	TCMDC-125247	Cc1ccc(cc1)-n1c(Sc2ncnc3sccc23)nnc1N1CCCC1	Unknown	0.38	0.25	4		0.49	0.000444068		89.13	74.1	73.14	78.79		207.342	315.16		160.796	177428
TC47	TCMDC-134120	OC(=O)C(F)(F)F.CN1CCC(CC1)NCc1ccc(cc1)-c1cnc(NCc2ccccc2)nc1	Unknown	0.96	6.57	ND (close to Tox50)							11.1	11.1		11.5625	1.6895
TC48	TCMDC-142246	Brc1ccccc(Br)c1=O	Unknown	0.15	0.11	1.5	0.21		0.00105652	12.6		14.791	6.95	11.447		76.3133	104.064	54.5095		10834.6
TC49	TCMDC-134116	Cl.CN1CCN(CC1)c1ccc(Nc2ncc(C#N)c(Nc3ccccc3C(N)=O)n2)cc1	Calcium/calmodulin-dependent kinase (Gamo et al 2010), PfPK6, PfCDPK1, PfCDPK4 and PfPKG inhibitor (Crowther etal al 2015)	0.03	9.17	0.3			3.22638e-05			2.427	3.71	3.0685		102.283	0.334624			95106.6
TC50	TCMDC-124263	O=C1Nc2ccccc2C1=NNC(=S)N1CCOCC1	Unknown	2.02	1.78	20		0.24			NA		46.3	46.3		22.9208	26.0112		192.917
TC51	TCMDC-134946	OC(=O)C(F)(F)F.Cc1cccc(Nc2nc(NCCCCN)nc3cc[nH]c(=O)c23)c1	Ser/Thr protein kinase (Gamo et al 2010); PfPCDPK4, PfPKG and PfCDPK1 inhibitor (Crowther et al 2015)	0.38	10	4							28.66	28.66		75.4211	2.866
TC52	TCMDC-124345	CCCCNS(=O)(=O)c1ccc(NC(=O)c2cc(ccc2Cl)N(=O)=O)cc1	Unknown	0.37	7.56	4							100	100		270.27	13.2275
TC53	TCMDC-141802	OC(=O)C(F)(F)F.Cc1ccc(C)c(c1)S(=O)(=O)NCC1CCN(Cc2ccc(O)cc2)CC1	Unknown	1.49	10	15							81.55	81.55		54.7315	8.155
TC54	TCMDC-139087	COc1cccc(c1)C12NC(NC1(NC(N2)=Nc1nc2ccccc2[nH]1)c1cccc(OC)c1)=Nc1nc2ccccc2[nH]1	Unknown	1.85	1.3	20		0.09			40.74		32.37	36.555		19.7595	28.1192		406.167
TC55	TCMDC-139632	OC(=O)C(F)(F)F.COc1ccc2nc(N=C3NC4(NC(NC4(N3)c3ccccc3)=Nc3nc4ccc(OC)cc4[nH]3)c3ccccc3)[nH]c2c1	Unknown	1.16	5.84	11		0.12			62.72		33.52	48.12		41.4828	8.23973		401
TC56	TCMDC-139099	N(c1nc(c([nH]1)-c1ccccc1)-c1ccccc1)c1nc2ccccc2[nH]1	Unknown	0.95	1.02	ND (close to Tox50)		0.58			10.98		16.22	13.6		14.3158	13.3333		23.4483
TC57	TCMDC-123912	CN1CCN(CC1)c1ccc(Nc2c3ccccc3nc3ccccc23)cc1	Unknown	0.59	8.84	6							26.65	26.65		45.1695	3.01471
TC58	TCMDC-142295	Nc1cc(C=Cc2ccc(o2)N(=O)=O)nc2ccccc12	Unknown	0.16	0.4	2	0.2			11.7			2.6	7.15		44.6875	17.875	35.75
TC59	TCMDC-134149	OC=O.COc1ccc(Nc2ncc(OC)c(Nc3ccccc3C(N)=O)n2)cc1N1CCN(C)CC1	Ser/Thr protein kinase (Gamo et al 2010); PfPK6 and PfCDPK1 inhibitor (Crowther et al 2015)	0.18	7.91	2			0.000492414			13.49	5.24	9.365		52.0278	1.18394			19018.5
TC60	TCMDC-124542	Cc1sc2ncnc(Sc3nnc(N)s3)c2c1C	Unknown	1.41	0.74	8	0.3	0.77		25	36.31		66.05	42.4533		30.1087	57.3694	141.511	55.1342
TC61	TCMDC-140369	Cl.CC(C)(CN)c1nc(c([nH]1)-c1ccncc1)-c1ccc(Cl)c(O)c1	Ser/Thr protein kinase (Gamo et al 2010); PfCDPK1 inhibitor (Crowther et al 2015)	0.91	0.27	ND (close to Tox50)		0.94	0.000873345		2.16	1.66	17.63	7.15		7.85714	26.4815		7.60638	8186.91
TC62	TCMDC-135858	OC(=O)C(F)(F)F.CCn1c(nc2c(ncc(OCCCNCCCN3CCOCC3)c12)-c1ccccc1)-c1nonc1N	Ser/Thr protein kinase (Gamo et al 2010); PfPK4, PfPKG and PfCDPK1 inhibitor (Crowther et al 2015)	1.37	6.49	ND (close to Tox50)							16.12	16.12		11.7664	2.48382
TC63	TCMDC-123794	Cc1cc(C(=O)OCC(=O)Nc2c(C)n(C)n(-c3ccccc3)c2=O)c(C)n1-c1ccc(F)cc1	Unknown	1.9	1.43	20			0.000357893			19.5	100	59.75		31.4474	41.7832			166949
TC64	TCMDC-140741	O[C@H]([C@@H](O)C(O)=O)C(O)=O.CCN(CC)CCN(Cc1ccc(cc1)-c1ccc(cc1)C(F)(F)F)C(=O)Cn1cc(Cc2cnn(C)c2)c(=O)nc1\C=C\c1ccc(F)cc1	Unknown	0.85	7.16	9		1.21			13.81		16.37	15.09		17.7529	2.10754		12.4711
TC65	TCMDC-125258	COCCn1c(Sc2ncnc3sccc23)nc2ccccc12	Unknown	1.23	1.06	12							100	100		81.3008	94.3396
TC66	TCMDC-124011	Clc1c(-c2ccc(Cl)cc2)c2ccc(Cl)cc2s1=O	Unknown	0.14	0.14	2	0.02	0.04		12.8	11.35		17.6	13.9167		99.4048	99.4048	695.833	347.917
TC67	TCMDC-132867	OC(=O)C(F)(F)F.Cc1cccc2nc([nH]c12)-c1ccc(cc1)-c1cccc(CNCCN2CCNCC2)c1	Unknown	1.87	9.11	ND (close to Tox50)	0.84			13.4			24.28	18.84		10.0749	2.06806	22.4286
TC68	TCMDC-134165	Cl.CS(=O)(=O)Cc1ccc(Nc2ncc(Cl)c(Nc3cccnc3C(N)=O)n2)cc1	Ser/Thr protein kinase (Gamo et al 2010); PfPK6 inhibitor (Crowther et al 2015)	6.25	10	ND (close to Tox50)							100	100		16	10
TC69	TCMDC-135365	COc1ccc2nc([nH]c2c1)-c1cc(cnc1N)-c1ccc(NC(C)=O)cc1	Calcium/calmodulin-dependent kinase (Gamo et al 2010), PfCDPK1 inhibitor (Crowther etal al 2015)	0.54	10	ND (close to Tox50)			0.000718118			12.02	3.08	7.55		13.9815	0.755			10513.6
TC70	TCMDC-135185	O[C@H]1[C@@H](O)[C@@H](O[C@@H]1C#C)n1cnc2c(Nc3cc(Br)cc(c3)C(F)(F)F)ncnc12		0.3	10	3			0.000890738			57.54	100	78.77		262.567	7.877			88432.3
TC71	TCMDC-138634	Cl.OCCN1CCN(CC1)c1ccc(N\C=C2/C(=O)Nc3ccc4ncccc4c23)cc1	Ser/Thr protein kinase (Gamo et al 2010)	0.15	10	15							33.87	33.87		225.8	3.387
TC72	TCMDC-123729	CN(C)CCCn1c(N)c(-c2nc3ccccc3[nH]2)c2nc(C#N)c(nc12)C#N	Unknown	0.51	1.47	ND (close to Tox50)	0.2			6.93			8.13	7.53		14.7647	5.12245	37.65
TC73	TCMDC-125849	Cl.CCC1CN2CCc3cc(OC)c(OC)cc3C2CC1CC1NCCc2cc(OC)c(OC)cc12	Protein synthesis (emetine hydrochloride) (PubChem)	3.53	0.75	ND (close to Tox50)	0.12	1.82	0.000448659	17.68	2.24	23.9883	27.47	17.8446		5.05512	23.7928	148.705	9.80471	39773.1
TC74	TCMDC-139749	CN(C)c1ccnc2ccc(NC(=O)Nc3ccnc4ccccc34)cc12	Unknown	1.7	5.92	ND (close to Tox50)							22.68	22.68		13.3412	3.83108
TC75	TCMDC-134163	Cl.COc1ccc(Nc2ncc(Cl)c(Nc3cccnc3C(N)=O)n2)cc1N1CCN(C)CC1	Ser/Thr protein kinase (Gamo et al 2010); PfPK6 and PfCDPK1 inhibitor (Crowther et al 2015)	0.4	10	4			0.000622036			11.22	2.98	7.1		17.75	0.71			11414.1
TC76	TCMDC-137752	CS(O)(=O)=O.CC(CO)(CO)NCc1cc2c3ccccc3c(CNC(C)(CO)CO)cc2c2ccccc12	DNA intercalator? (resembles crisnatol) (PubChem)	0.87	4.79	9							13.04	13.04		14.9885	2.72234
TC77	TCMDC-132864	OC(=O)C(F)(F)F.FC(F)(F)c1ccc2[nH]c(nc2c1)-c1ccc(cc1)-c1cccc(CNCCN2CCNCC2)c1	Unknown	1.64	5.15	ND (close to Tox50)		1.71			12.31		20.55	16.43		10.0183	3.19029		9.60819
TC78	TCMDC-141973	OC(=O)CCSSc1ccccn1=O	Unknown	0.24	0.26	2	0.27	0.04	0.0016716	7.8	19.05	30.903	30.9	22.1632		92.3469	85.2433	82.0861	554.081	13258.7
TC79	TCMDC-124478	Cc1nn2c(Nc3ccncc3)cc(C)nc2c1-c1ccc(Cl)cc1	Unknown	0.95	10	10	0.91			50			65.53	57.765		60.8053	5.7765	63.478
TC80	TCMDC-142296	Nc1cc(C=Cc2ccc(s2)N(=O)=O)nc2ccccc12	Unknown	0.33	1.03	ND (close to Tox50)	0.6			7.6			1.76	4.68		14.1818	4.54369	7.8
TC81	TCMDC-135395	CCS(=O)(=O)Nc1ccc2NC(=O)\C(c2c1)=C(/Nc1ccc(CN2CCCCC2)cc1)c1ccccc1	Aurora kinase 1 inhibitor (hesperadin) (Morahan et al 2020)	0.01	10	0.1			0.00129542			16.98	0.56	8.77		877	0.877			6769.99
Unavailable	TCMDC-123865	COc1cc2nc(nc(N)c2cc1OC)N1CCN(CC1)c1nc(N)c2cc(OC)c(OC)cc2n1	Unknown	1.47	1.99	Unavailable	0.26	0.58		25	52.49		41.34	39.61		26.9456	19.9045	152.346	68.2931
Unavailable	TCMDC-140643	OC(=O)C(F)(F)F.CN1CCN(CCCNCc2cccc(c2)-c2ccc(CNCCc3ccccc3)cc2)CC1	Unknown	0.69	7.98	Unavailable	0.41	1.91		18.24	7.92		13.04	13.0667		18.9372	1.63743	31.8699	6.84119
Unavailable	TCMDC-140744	Cl.CN(C)CCOc1ccc(NC(=O)NC(C)(C)c2nc(c([nH]2)-c2ccncc2)-c2ccc(Cl)c(O)c2)cc1	Unknown	0.33	0.38	Unavailable		0.73			14.3		29.19	21.745		65.8939	57.2237		29.7877
Unavailable	TCMDC-123491	C1=CC=C(C=C1)N2C(=O)C(=CC3=CC(=C(C=C3)O)O)SC2=O	Unknown	1.72	8.43	Unavailable							36.79	36.79		21.3895	4.36418
Discounted	TCMDC-125420	CC(C1=CC=CC=C1)NC2=NC(=NC(=C2)C3=CC=CC=N3)C4=CC=CC=N4	Unknown	1.9	0.71	Discounted		0.21			6.18		7.4	6.79		3.57368	9.56338		29.4286
Discounted	TCMDC-138493	CN(C)CCNCc1cccc(c1)c2ccc3c(ccnc3c2)Nc4ccc(cc4)Oc5ccccn5	PfCDPK1 inhibitor (Crowther et al 2015)	0.78	5.32	Discounted	0.22	0.82		4.49	3.98		11.38	6.61667		8.48291	1.24373	20.4091	4.85366
